# Single-cell-resolved natural giant virus infections reveal conserved protist immunity

**DOI:** 10.64898/2026.10.11.758280

**Authors:** Amir Fromm, Tomas Alarcón-Schumacher, Christopher Bellas, Talia S. Shaler, Daniella Schatz, Max Emil Schön, Nele Schewe, Karel Kopejtka, Ruben Sommaruga, Frank O. Aylward, Matthias G. Fischer, Assaf Vardi

## Abstract

Single-cell eukaryotes (protists) are key players in microbial ecosystems. Yet, our understanding of how they interact with viruses in nature and how antiviral defenses shape these relationships remains limited. Using a single-cell multi-omics approach, we mapped associations between giant viruses and their hosts and identified active giant-virus infections in an alpine lake protist community. In naturally infected dinoflagellates, infection was accompanied by the selective induction of viperin, an ancient antiviral enzyme conserved from bacteria to humans. We also observed virus-encoded homologs of immunity-related genes whose expression correlated with viperin expression, raising the possibility of a role in viral counter-defense. These findings reveal an ecological dimension of protist immunity and provide a framework for tracing the host-virus arms race across divergent cellular lineages.

---

Viruses impose a major selective pressure on cellular life, driving the evolution of antiviral defense systems across bacteria and eukaryotes (*1–3*). Despite advances in our understanding of antiviral immunity in animals, plants, and bacteria (*1–3*), little is known about antiviral immune systems in protists, including their abundance and ecological importance.

This knowledge gap is especially relevant for protists infected by giant viruses. Giant viruses are widespread in aquatic environments and can strongly affect protist mortality, population dynamics, and evolution (*4*, *5*). Although environmental metagenomic sequencing has rapidly expanded the known diversity of giant viruses (*6–8*), the natural hosts of many viral lineages remain unknown, and little is known about the cellular defenses deployed against them in nature. Bulk metagenomics can reveal the diversity and biogeography of viral genomes, but generally cannot determine which host is infected, or distinguish active infection from extracellular viral DNA, ingested particles, or endogenous viral elements. As a result, viral infection dynamics and host responses are difficult to resolve in their native ecological context. Recent work has uncovered host responses associated with viral resistance in cultured algae (*9*). Nevertheless, endogenous antiviral defense systems against giant viruses remain underexplored, with known forms of host protection instead relying on third-party interactions, such as defensive symbiosis with bacteria (*10*) and the use of virophages (*11*). However, identifying antiviral defense systems or demonstrating their activity in model experimental systems still does not establish how hosts use them in their native environment. This ecological dimension is particularly inaccessible in uncultivated microbial eukaryotes, where both the infecting virus and host response must be resolved within the same cell.

Single-cell RNA sequencing (scRNA-seq) can bypass this limitation by linking the expression of viral and host genes in individually infected cells (*12*) and using transcriptomics to identify infection states (*13*, *14*). This enables the discovery of viral takeover strategies and host antiviral responses in natural populations, addressing a major gap in our understanding of both protist immunity and the evolutionary history of cellular defense. Furthermore, the vast genomic diversity of natural plankton virus interactions, far exceeding the narrow repertoire captured by laboratory model systems, provides an untapped resource for uncovering immune mechanisms and defining how they operate under ecologically relevant conditions.

Here, we combined single-cell RNA sequencing, single-cell DNA sequencing, and metagenomics to resolve giant-virus infections within a natural alpine lake protist community. Freshwater lakes in high altitudes are harsh environments whose viral diversity remains largely unknown. We identified diverse host-virus associations across various protist lineages, including eukaryotic taxa for which no viruses have been identified to date, as well as viral lineages with hitherto unknown hosts. We show that the evolutionarily conserved antiviral protein viperin, conserved from humans to bacteria, is expressed in single-celled eukaryotes in response to viral infection.
