## Supplementary material for "Single-cell-resolved natural giant virus infections reveal conserved protist immunity": Data S5

barcode	AG_03	Allomimiviridae	IM_01	IM_12	IM_13	Mesomimiviridae	Mimiviridae	PM_01	Annotation
AAACCGCTCGAGTTGC.Alps5							13.0		Dinophyceae
AAACGATGTCAGGCTC.Alps5		3.0							Chlorophyceae
AAATGGGCAATTCGCC.Alps5							11.0		Dinophyceae
AACCCAATCACCCTAT.Alps5							19.0		Dinophyceae
AAGCCGGGTTCGGGCT.Alps5							10.0		Dinophyceae
AATCCCAAGGATAGAC.Alps2							11.0		Dinophyceae
AATCGGCTCTGGATGC.Alps5								6.0	Opalozoa
AATGAACGTTGTCTGG.Alps5						18.0			Chrysophyceae
AATGGATGTTAGCTGT.Alps5							2.0		Dinophyceae
ACAACCTGTGCAGTAA.Alps5						15.0			Chrysophyceae
ACACCAATCGATGTAT.Alps2							5.0		Dinophyceae
ACATCCCTCTATGCCC.Alps_Amir			2.0		2.0	1.0			Chrysophyceae
ACCTACTTCATGTAAC.Alps2							2.0		Kathablepharidea
ACCTCTTAGCATAGTT.Alps2						15.0			Chrysophyceae
ACGATGGAGGATTCAT.Alps2							9.0		Dinophyceae
ACGTGGTTCCGGTATA.Alps2			2.0			9.0			Chrysophyceae
ACTCACAAGTCAGCGT.Alps5				3.0					Chlorophyceae
ACTCCCAAGGGATCTG.Alps_Amir						1.0		1.0	Chrysophyceae
AGACCCGTCTAGGCCG.Alps_Amir			1.0					1.0	Dinophyceae
AGCCGATTCACCTAAG.Alps5							5.0		Dinophyceae
AGCGACAAGAAGCAAC.Alps5							29.0		Dinophyceae
AGGACATAGCCAGGAA.Alps2			2.0						Chrysophyceae
AGGCGTTTCAATCGCA.Alps5			1.0			11.0			Chrysophyceae
AGTAACCAGCCGCTTG.Alps_Amir			1.0			1.0			Chrysophyceae
AGTCCCTCAGTACCTC.Alps2							5.0		Dinophyceae
AGTGCATCAAGTCCCT.Alps5							13.0		Dinophyceae
AGTGCTTGTAAGGTGC.Alps5			1.0				9.0		Dinophyceae
AGTGTAAAGTAAGTGA.Alps2						1.0	4.0		Dinophyceae
ATATCCCTCGCGATAC.Alps5						26.0			Dinophyceae
ATCGTTGAGTAAGCAA.Alps5				3.0					Dinophyceae
ATTACGTAGCGATACC.Alps5			1.0			13.0			Dinophyceae
CAAGCGCCACAAGGAA.Alps5							10.0		Dinophyceae
CAAGTGAGTTCACTGG.Alps5							22.0		Dinophyceae
CACCGCAAGTGTCAAT.Alps2			1.0			12.0			Chrysophyceae
CAGCAATCATGACCAG.Alps2			1.0			30.0			Chrysophyceae
CAGTAGCTCAGGACGA.Alps5		3.0		2.0					Chlorophyceae
CATACCTTCCCGCTGT.Alps2			1.0			2.0			Bacillariophyceae
CCAATATAGTGCAACC.Alps2						11.0			Chrysophyceae
CCATCATTCGTAATGT.Alps2							2.0		Dinophyceae
CCTACAGGTGGCTCAC.Alps2		3.0							Chlorophyceae
CCTCCAACACCCTGTT.Alps_Amir			1.0			1.0			Chrysophyceae
CCTCTCAAGGGGATAT.Alps2			2.0			16.0			Chrysophyceae
CCTCTTGAGGATACTT.Alps5							7.0		Dinophyceae
CGAACCACAGGACATT.Alps5							25.0		Dinophyceae
CGACTATGTAAGCTGA.Alps5			1.0			18.0			Chrysophyceae
CGAGCGAGTTAAGCAG.Alps2	1.0		1.0						Chrysophyceae
CGCGGTTGTAAGTTCC.Alps2							4.0		Dinophyceae
CGGCTAGTCATGGTGC.Alps5			1.0				18.0		Dinophyceae
CGGTGAGGTTTGACGT.Alps5							13.0		Dinophyceae
CGTATGATCCCTGATT.Alps5							18.0		Dinophyceae
CGTGCTAGTCTAGCCA.Alps5							19.0		Dinophyceae
CGTTACTTCTCACAGA.Alps5							27.0		Dinophyceae
CGTTCCGCAAGTGCTG.Alps5			2.0			1.0			Chrysophyceae
CTAAAGCCAATTCGGG.Alps2							2.0		Dinophyceae
CTACGGGTCGAACCGT.Alps5							2.0		Dinophyceae
CTACTCACAGCCTACT.Alps5							21.0		Dinophyceae
CTATCGTTCGCTTCCA.Alps2						1.0	6.0		Dinophyceae
CTCGGCAAGCTAACTG.Alps2							7.0		Dinophyceae
CTGCCTATCGTACGGT.Alps5						11.0			Chrysophyceae
CTTATCGCAATCATAG.Alps5			1.0			11.0			Chrysophyceae
CTTATGGAGCTACCAA.Alps5							9.0		Dinophyceae
CTTCTCCTCTATCGTC.Alps2							15.0		Dinophyceae
GCATGTCAGGTACGAG.Alps5						14.0			Chrysophyceae
GCCATAGCACAAGCTG.Alps5			1.0			14.0			Dinophyceae
GCCTGATAGGTAGGCA.Alps5			2.0			1.0		2.0	Kathablepharidea
GCGAGGTAGCGATGTC.Alps5						1.0	25.0		Chrysophyceae
GCGATGTTCCTCAACT.Alps2			2.0						Dinophyceae
GCGGGTTCAAGCTCCT.Alps5						1.0		2.0	Dinophyceae
GCGTGAAAGGTTGGTC.Alps5							9.0		Dinophyceae
GCTCCATCACAGGGCT.Alps2							4.0		Dinophyceae
GCTCCTGCAACCTCAC.Alps2							27.0		Dinophyceae
GCTTAATAGGTTGATT.Alps5				1.0		1.0			Dinophyceae
GCTTGCCTCCTGATAG.Alps5			1.0			1.0			Bacillariophyceae
GGAATCTCAGGACATT.Alps5			1.0			13.0			Chrysophyceae
GGCGTTGTCGACATAT.Alps2							35.0		Dinophyceae
GGGACGTAGTAGTTCG.Alps5							32.0		Dinophyceae
GGGGCAACAACTAAGC.Alps2						2.0			Chrysophyceae
GGGTAAGTCAGCTACA.Alps5						16.0			Chrysophyceae
GGGTACTTCCGCGTAG.Alps5			1.0			11.0			Chrysophyceae
GGTGACTTCGCGTGAT.Alps2						5.0			Chrysophyceae
GTAAGCCTCGATCAAT.Alps2			2.0						Chrysophyceae
GTACTAGTCTATGTGG.Alps5						16.0			Chrysophyceae
GTAGCCACAAGGTGAA.Alps2								3.0	Opalozoa
GTATGGGAGTAGAGAC.Alps2			2.0			24.0			Chrysophyceae
GTCCCGAAGGGGTAGC.Alps5							5.0		Dinophyceae
GTCTACCCACAACCGA.Alps5							5.0		Dinophyceae
GTCTGTCGTCTCAGAT.Alps_Amir							5.0		Cryptophyceae
GTGTTAGTCCTCTCTC.Alps2			1.0			1.0			Chrysophyceae
GTTATCAGTTAGCTTA.Alps5			1.0			12.0			Chrysophyceae
GTTATCTCATTACATC.Alps2					1.0	1.0			Chrysophyceae
GTTCATTCATCACTTG.Alps5						11.0			Chrysophyceae
TAAGCCATCAATCTCT.Alps_Amir						4.0			Chrysophyceae
TAATCACAGTGATTAC.Alps5			1.0			6.0			Chrysophyceae
TAATGGTTCCATGAAT.Alps5								2.0	Opalozoa
TACCAGGCAACCTGGA.Alps5						5.0			Chrysophyceae
TACTGCAAGCAACTCA.Alps5							3.0		Dinophyceae
TAGGGTTCAGGGATGG.Alps5		4.0							Chlorophyceae
TAGGTAGGTAAGGACC.Alps5								2.0	Opalozoa
TAGTCCTTCATCACAG.Alps5								5.0	Opalozoa
TATCATGGTCAAGTTC.Alps5								5.0	Opalozoa
TATGCCCCAAGCTAAC.Alps5							8.0		Dinophyceae
TATGCCCCACATACTT.Alps5			2.0						Chrysophyceae
TATGGGTCATAGATGC.Alps2			1.0			1.0			Chrysophyceae
TCACGTCCAAATCCTT.Alps5							4.0		Dinophyceae
TCATAACAGTAGGTCC.Alps5			1.0				8.0		Dinophyceae
TCCATAAGTTATCGGT.Alps5			1.0					1.0	Kathablepharidea
TCCTGGTCAGGATACT.Alps5							5.0		Dinophyceae
TCGATTGAGGTATCCA.Alps5			1.0			8.0			Chrysophyceae
TCGTAATAGGTACAGG.Alps5								2.0	Opalozoa
TCTACATCAAACCGTG.Alps5							25.0		Dinophyceae
TGAATGAAGCATATAC.Alps2			2.0						Dinophyceae
TGAGCTGCAAGCGTTG.Alps5							12.0		Dinophyceae
TGAGTCTGTCAACCCA.Alps5							10.0		Dinophyceae
TGATGGCTCGAGTCCG.Alps5							24.0		Dinophyceae
TGCCTAAAGAAGGTGT.Alps2							15.0		Dinophyceae
TGGTTTAGTAAGGTAT.Alps5							3.0		Dinophyceae
TGTCCCTGTGCAGTCC.Alps5							2.0		Dinophyceae
