## Supplementary material for "Single-cell-resolved natural giant virus infections reveal conserved protist immunity": Data S9

### Sheet: Data S9. Differentially express
gene_id	log2FC	pval	pvals_adj	score	direction	origin	query	seed_ortholog	evalue	score_eggnog	eggNOG_OGs	max_annot_lvl	COG_category	Description	Preferred_name	GOs	EC	KEGG_ko	KEGG_Pathway	KEGG_Module	KEGG_Reaction	KEGG_rclass	BRITE	KEGG_TC	CAZy	BiGG_Reaction	PFAMs
48184_g_TPESL	9.13821	7.04679e-28	5.10751e-24	10.9447	up	viral
45433_g_TPESL	9.41017	2.96297e-21	1.07378e-17	9.46403	up	viral	45433_g_TPESL	264951.V5G8U4	3.12e-109	397	COG0085@1|root,KOG2734@1|root,KOG0214@2759|Eukaryota,KOG2734@2759|Eukaryota,38F5S@33154|Opisthokonta,3NW78@4751|Fungi,3QK6E@4890|Ascomycota,20CI6@147545|Eurotiomycetes,3S894@5042|Eurotiales	4751|Fungi	K	DNA-dependent RNA polymerase catalyzes the transcription of DNA into RNA using the four ribonucleoside triphosphates as substrates	RPB2	GO:0000228,GO:0000428,GO:0000775,GO:0000785,GO:0000790,GO:0000792,GO:0003674,GO:0003676,GO:0003677,GO:0003723,GO:0003729,GO:0005488,GO:0005575,GO:0005622,GO:0005623,GO:0005634,GO:0005654,GO:0005665,GO:0005694,GO:0005720,GO:0005721,GO:0005737,GO:0005739,GO:0006139,GO:0006325,GO:0006342,GO:0006351,GO:0006355,GO:0006366,GO:0006725,GO:0006807,GO:0006996,GO:0008150,GO:0008152,GO:0009058,GO:0009059,GO:…	2.7.7.6	ko:K03010	ko00230,ko00240,ko01100,ko03020,ko05016,ko05169,map00230,map00240,map01100,map03020,map05016,map05169	M00180	R00435,R00441,R00442,R00443	RC02795	br01611,ko00000,ko00001,ko00002,ko01000,ko03021,ko03400	-	-	-	RNA_pol_Rpb2_1,RNA_pol_Rpb2_2,RNA_pol_Rpb2_3,RNA_pol_Rpb2_4,RNA_pol_Rpb2_5,RNA_pol_Rpb2_6,RNA_pol_Rpb2_7
42062_g_TPESL	11.6174	8.97469e-20	2.16828e-16	9.10071	up	viral	42062_g_TPESL	653948.CCA18261	8.85e-125	445	COG0086@1|root,KOG0260@2759|Eukaryota	2759|Eukaryota	K	DNA-directed 5'-3' RNA polymerase activity	RPB1	GO:0000428,GO:0000731,GO:0003674,GO:0003676,GO:0003677,GO:0005488,GO:0005575,GO:0005622,GO:0005623,GO:0005634,GO:0005654,GO:0005665,GO:0005737,GO:0006139,GO:0006259,GO:0006281,GO:0006301,GO:0006351,GO:0006366,GO:0006725,GO:0006807,GO:0006950,GO:0006974,GO:0008150,GO:0008152,GO:0009058,GO:0009059,GO:0009987,GO:0010467,GO:0010494,GO:0016070,GO:0016591,GO:0018130,GO:0019438,GO:0019985,GO:0030880,GO:…	2.7.7.6	ko:K03006	ko00230,ko00240,ko01100,ko03020,ko05016,ko05168,ko05169,map00230,map00240,map01100,map03020,map05016,map05168,map05169	M00180	R00435,R00441,R00442,R00443	RC02795	br01611,ko00000,ko00001,ko00002,ko01000,ko03021,ko03400	-	-	-	RNA_pol_Rpb1_1,RNA_pol_Rpb1_2,RNA_pol_Rpb1_3,RNA_pol_Rpb1_4,RNA_pol_Rpb1_5,RNA_pol_Rpb1_6,RNA_pol_Rpb1_7,RNA_pol_Rpb1_R
46046_g_TPESL	9.20951	1.34791e-19	2.44241e-16	9.05643	up	viral	46046_g_TPESL	128390.XP_009464814.1	3.71e-193	635	COG0187@1|root,KOG0355@2759|Eukaryota,38CPA@33154|Opisthokonta,3BFVW@33208|Metazoa,3CW22@33213|Bilateria,4871R@7711|Chordata,48Z8Y@7742|Vertebrata,4GP8M@8782|Aves	33208|Metazoa	B	Control of topological states of DNA by transient breakage and subsequent rejoining of DNA strands. Topoisomerase II makes double-strand breaks	TOP2B	GO:0000003,GO:0000070,GO:0000075,GO:0000182,GO:0000217,GO:0000228,GO:0000278,GO:0000280,GO:0000302,GO:0000400,GO:0000712,GO:0000785,GO:0000790,GO:0000819,GO:0000902,GO:0000904,GO:0001764,GO:0003674,GO:0003676,GO:0003677,GO:0003682,GO:0003690,GO:0003696,GO:0003723,GO:0003729,GO:0003824,GO:0003916,GO:0003918,GO:0005080,GO:0005488,GO:0005515,GO:0005575,GO:0005622,GO:0005623,GO:0005634,GO:0005654,GO:…	5.99.1.3	ko:K03164	ko01524,map01524	-	-	-	ko00000,ko00001,ko01000,ko03032,ko03036	-	-	-	DNA_gyraseB,DNA_topoisoIV,DTHCT,HATPase_c,TOPRIM_C,Toprim
101929_g_TIL3J	7.87589	3.96544e-19	5.7483e-16	8.93793	up	host
47878_g_TPESL	10.4255	6.19726e-19	7.48629e-16	8.88844	up	host	47878_g_TPESL	1191523.MROS_0122	1.21e-11	77.8	COG0286@1|root,COG0732@1|root,COG0286@2|Bacteria,COG0732@2|Bacteria	2|Bacteria	V	type I restriction modification DNA specificity domain	-	-	2.1.1.72,3.1.21.3	ko:K01154,ko:K03427	-	-	-	-	ko00000,ko01000,ko02048	-	-	-	HsdM_N,Methylase_S,N6_Mtase
47630_g_TPESL	8.58262	6.82837e-17	7.07029e-14	8.34996	up	viral	47630_g_TPESL	9541.XP_005552913.1	2.01e-180	541	COG0326@1|root,KOG0019@2759|Eukaryota,38B7K@33154|Opisthokonta,3BFAG@33208|Metazoa,3CVM1@33213|Bilateria,4807Q@7711|Chordata,49154@7742|Vertebrata,3JAF8@40674|Mammalia,35M7B@314146|Euarchontoglires,4M923@9443|Primates,35ZDI@314294|Cercopithecoidea	33208|Metazoa	O	Heat shock protein	HSP90AB1	GO:0000003,GO:0000166,GO:0000226,GO:0000323,GO:0000578,GO:0000723,GO:0000902,GO:0000904,GO:0001505,GO:0001568,GO:0001654,GO:0001745,GO:0001751,GO:0001752,GO:0001754,GO:0001775,GO:0001817,GO:0001818,GO:0001882,GO:0001883,GO:0001884,GO:0001890,GO:0001932,GO:0001934,GO:0001944,GO:0001959,GO:0002134,GO:0002135,GO:0002252,GO:0002253,GO:0002263,GO:0002274,GO:0002275,GO:0002283,GO:0002366,GO:0002376,GO:…	-	ko:K04079	ko04141,ko04151,ko04217,ko04612,ko04621,ko04626,ko04657,ko04659,ko04914,ko04915,ko05200,ko05215,ko05418,map04141,map04151,map04217,map04612,map04621,map04626,map04657,map04659,map04914,map04915,map05200,map05215,map05418	-	-	-	ko00000,ko00001,ko01009,ko03029,ko03051,ko03110,ko04131,ko04147	-	-	-	HATPase_c,HSP90
42999_g_TPESL	10.2915	6.55968e-16	5.94307e-13	8.07845	up	viral
165435_m_AIL3	7.28742	1.74857e-15	1.40818e-12	7.95799	up	viral	165435_m_AIL3	212035.MCE_MIMIV	1.05e-128	418	4QEST@10239|Viruses,4QYC3@35237|dsDNA viruses no RNA stage	10239|Viruses	A	mRNA capping enzyme	-	-	-	-	-	-	-	-	-	-	-	-	-
44813_g_TPESL	9.36993	3.69452e-15	2.67779e-12	7.86488	up	host	44813_g_TPESL	946362.XP_004989649.1	8.65e-09	70.5	KOG2501@1|root,KOG2501@2759|Eukaryota,39QB9@33154|Opisthokonta	33154|Opisthokonta	O	Protein of unknown function (DUF3645)	-	-	-	-	-	-	-	-	-	-	-	-	DUF3638,DUF3645,Thioredoxin_8
47163_g_TPESL	8.65596	5.09637e-15	3.35805e-12	7.82451	up	viral
194605_m_AIL3	9.04559	1.92983e-14	1.16562e-11	7.65522	up	viral	194605_m_AIL3	563037.HMPREF0850_00333	5.14e-13	79	COG0732@1|root,COG0732@2|Bacteria,1V383@1239|Firmicutes,4HIZH@91061|Bacilli	91061|Bacilli	L	Type I restriction modification DNA specificity domain	-	-	-	-	-	-	-	-	-	-	-	-	Methylase_S
186805_m_AIL3	7.08045	9.23278e-13	5.14763e-10	7.14149	up	viral	186805_m_AIL3	400682.PAC_15704230	4.04e-39	155	COG0514@1|root,KOG0351@2759|Eukaryota	2759|Eukaryota	L	four-way junction helicase activity	-	-	3.6.4.12	ko:K03654,ko:K10901	ko03018,ko03440,ko03460,map03018,map03440,map03460	M00295,M00414	-	-	ko00000,ko00001,ko00002,ko01000,ko03032,ko03400	-	-	-	DEAD,Helicase_C
128627_m_APESAF	10.1804	6.53992e-12	3.38581e-09	6.86736	up	host	128627_m_APESAF	1459636.NTE_02988	1.36e-12	75.1	COG0286@1|root,arCOG02632@2157|Archaea,41T6Z@651137|Thaumarchaeota	651137|Thaumarchaeota	V	PFAM N-6 DNA methylase	-	-	2.1.1.72	ko:K03427	-	-	-	-	ko00000,ko01000,ko02048	-	-	-	HsdM_N,N6_Mtase
42998_g_TPESL	6.72846	1.92309e-11	9.29239e-09	6.71175	up	viral	42998_g_TPESL	212035.UBC3_MIMIV	2.03e-63	241	4QB76@10239|Viruses,4QXGM@35237|dsDNA viruses no RNA stage	10239|Viruses	L	Ubiquitin-conjugating enzyme	-	-	-	-	-	-	-	-	-	-	-	-	-
39033_g_TPESL	10.3718	2.70845e-11	1.1754e-08	6.66161	up	host	39033_g_TPESL	931276.Cspa_c03730	9.07e-134	483	COG0318@1|root,COG3321@1|root,COG0318@2|Bacteria,COG3321@2|Bacteria,1VU8Z@1239|Firmicutes,24YJI@186801|Clostridia,36UKQ@31979|Clostridiaceae	186801|Clostridia	Q	Beta-ketoacyl synthase	-	-	-	ko:K13612,ko:K13613	-	-	-	-	ko00000,ko01004,ko01008	-	-	-	AMP-binding,Acyl_transf_1,KAsynt_C_assoc,KR,Ketoacyl-synt_C,PP-binding,PS-DH,ketoacyl-synt
193434_m_APESAF	6.34048	2.75687e-11	1.1754e-08	6.65901	up	viral	193434_m_APESAF	653948.CCA22042	2.65e-58	223	COG4581@1|root,KOG0949@2759|Eukaryota	2759|Eukaryota	L	helicase activity	DDX60	GO:0001817,GO:0001819,GO:0002682,GO:0002684,GO:0002697,GO:0002699,GO:0002831,GO:0002833,GO:0003674,GO:0003676,GO:0003677,GO:0003690,GO:0003723,GO:0003725,GO:0003727,GO:0005488,GO:0005575,GO:0005622,GO:0005623,GO:0005737,GO:0005829,GO:0005856,GO:0008150,GO:0009605,GO:0009607,GO:0009615,GO:0009966,GO:0009967,GO:0010646,GO:0010647,GO:0023051,GO:0023056,GO:0031347,GO:0031349,GO:0032101,GO:0032103,GO:…	3.6.4.13	ko:K20103	-	-	-	-	ko00000,ko01000,ko03019	-	-	-	DEAD,Helicase_C
36799_g_TPESL	8.15069	3.31937e-11	1.3366e-08	6.63166	up	viral	36799_g_TPESL	693272.E3T5R8_CROVB	7.55e-231	719	4QB40@10239|Viruses,4QV3M@35237|dsDNA viruses no RNA stage	10239|Viruses	S	DNA polymerase family B	-	GO:0003674,GO:0003824,GO:0003887,GO:0004518,GO:0004519,GO:0004521,GO:0004523,GO:0004527,GO:0004540,GO:0005575,GO:0006139,GO:0006259,GO:0006725,GO:0006807,GO:0008150,GO:0008152,GO:0008408,GO:0008409,GO:0009058,GO:0009059,GO:0009987,GO:0016032,GO:0016070,GO:0016740,GO:0016772,GO:0016779,GO:0016787,GO:0016788,GO:0016891,GO:0016893,GO:0018130,GO:0018995,GO:0019058,GO:0019079,GO:0019438,GO:0033643,GO:…	-	-	-	-	-	-	-	-	-	-	-
42435_g_TPESL	8.01845	3.72233e-11	1.41997e-08	6.61473	up	host	42435_g_TPESL	946362.XP_004989649.1	1.57e-10	76.3	KOG2501@1|root,KOG2501@2759|Eukaryota,39QB9@33154|Opisthokonta	33154|Opisthokonta	O	Protein of unknown function (DUF3645)	-	-	-	-	-	-	-	-	-	-	-	-	DUF3638,DUF3645,Thioredoxin_8
42997_g_TPESL	7.93366	4.13655e-11	1.49909e-08	6.5991	up	viral
150189_m_AIL3	6.98389	4.92925e-11	1.70129e-08	6.57306	up	viral	150189_m_AIL3	693272.E3T4X6_CROVB	1.26e-70	234	4QCB0@10239|Viruses,4QX81@35237|dsDNA viruses no RNA stage	10239|Viruses	S	induction by virus of catabolism of host mRNA	-	GO:0003674,GO:0003824,GO:0004518,GO:0004519,GO:0004520,GO:0004527,GO:0004529,GO:0004536,GO:0006139,GO:0006259,GO:0006725,GO:0006807,GO:0008150,GO:0008152,GO:0009987,GO:0016787,GO:0016788,GO:0034641,GO:0043170,GO:0044237,GO:0044238,GO:0044260,GO:0046483,GO:0071704,GO:0090304,GO:0090305,GO:0140097,GO:1901360	-	-	-	-	-	-	-	-	-	-	-
90556_m_TIL3J	31.3928	9.17547e-11	3.0229e-08	6.47995	up	host
48683_g_TPESL	8.95924	1.12335e-10	3.54002e-08	6.44934	up	host	48683_g_TPESL	761193.Runsl_4856	7.09e-27	127	COG0466@1|root,COG0466@2|Bacteria,4NE1G@976|Bacteroidetes,47M84@768503|Cytophagia	976|Bacteroidetes	O	ATP-dependent serine protease that mediates the selective degradation of mutant and abnormal proteins as well as certain short-lived regulatory proteins. Required for cellular homeostasis and for survival from DNA damage and developmental changes induced by stress. Degrades polypeptides processively to yield small peptide fragments that are 5 to 10 amino acids long. Binds to DNA in a double-stran…	lon	-	3.4.21.53	ko:K01338	ko04112,map04112	-	-	-	ko00000,ko00001,ko01000,ko01002	-	-	-	AAA,LON_substr_bdg,Lon_C
7587_g_GKS2	3.88696	2.05885e-10	6.21774e-08	6.35689	up	host
41150_g_TPESL	7.75607	5.26369e-10	1.52605e-07	6.21103	up	viral	41150_g_TPESL	693272.E3T582_CROVB	7.34e-139	474	4QEYG@10239|Viruses,4QX7N@35237|dsDNA viruses no RNA stage	10239|Viruses	-	-	-	-	-	-	-	-	-	-	-	-	-	-	-
49527_g_TPESL	31.5774	1.24026e-09	3.32941e-07	6.07495	up	host	49527_g_TPESL	13249.RPRC010287-PA	0.000922	53.1	COG0666@1|root,KOG4177@2759|Eukaryota,38EUY@33154|Opisthokonta,3BAA9@33208|Metazoa,3CRYK@33213|Bilateria,41TKM@6656|Arthropoda,3SI1R@50557|Insecta,3E8G5@33342|Paraneoptera	33208|Metazoa	M	Poly(ADP-ribose) polymerase catalytic domain	TNKS2	GO:0000209,GO:0000226,GO:0000228,GO:0000242,GO:0000278,GO:0000723,GO:0000781,GO:0000784,GO:0000922,GO:0003674,GO:0003824,GO:0003950,GO:0005488,GO:0005515,GO:0005575,GO:0005622,GO:0005623,GO:0005634,GO:0005635,GO:0005643,GO:0005654,GO:0005694,GO:0005737,GO:0005794,GO:0005813,GO:0005815,GO:0005819,GO:0005829,GO:0005856,GO:0006139,GO:0006259,GO:0006355,GO:0006357,GO:0006464,GO:0006468,GO:0006471,GO:…	2.4.2.30	ko:K10799	-	-	-	-	ko00000,ko01000,ko03032,ko03036	-	-	-	Ank,Ank_2,Ank_3,Ank_4,Ank_5,PARP,SAM_2
42804_g_TPESL	31.1349	1.24026e-09	3.32941e-07	6.07495	up	viral	42804_g_TPESL	212035.YR366_MIMIV	9.04e-164	552	4QB5I@10239|Viruses,4QUT2@35237|dsDNA viruses no RNA stage	10239|Viruses	S	N-methyltransferase activity	-	GO:0005575,GO:0019012	-	-	-	-	-	-	-	-	-	-	-
36798_g_TPESL	8.99608	1.50016e-09	3.88326e-07	6.04435	up	viral
61024_g_AIL3	3.2462	4.01629e-09	1.00379e-06	5.88352	up	host	61024_g_AIL3	323098.Nwi_1203	2.53e-06	54.7	COG0776@1|root,COG0776@2|Bacteria,1RFWH@1224|Proteobacteria,2U9D0@28211|Alphaproteobacteria,3JZCP@41294|Bradyrhizobiaceae	28211|Alphaproteobacteria	L	Belongs to the bacterial histone-like protein family	hupA	-	-	-	-	-	-	-	-	-	-	-	Bac_DNA_binding
44486_g_TPESL	31.6047	4.29396e-09	1.03742e-06	5.87245	up	host	44486_g_TPESL	498211.CJA_3002	4.67e-94	348	COG0236@1|root,COG0451@1|root,COG0604@1|root,COG3321@1|root,COG0236@2|Bacteria,COG0451@2|Bacteria,COG0604@2|Bacteria,COG3321@2|Bacteria,1QY04@1224|Proteobacteria,1RSP0@1236|Gammaproteobacteria	1236|Gammaproteobacteria	C	COG0604 NADPH quinone reductase and related Zn-dependent oxidoreductases	-	-	1.1.1.1	ko:K00001	ko00010,ko00071,ko00350,ko00625,ko00626,ko00830,ko00980,ko00982,ko01100,ko01110,ko01120,ko01130,ko01220,map00010,map00071,map00350,map00625,map00626,map00830,map00980,map00982,map01100,map01110,map01120,map01130,map01220	-	R00623,R00754,R02124,R04805,R04880,R05233,R05234,R06917,R06927,R07105,R08281,R08306,R08310	RC00050,RC00087,RC00088,RC00099,RC00116,RC00649,RC01734,RC02273	ko00000,ko00001,ko01000	-	-	-	ADH_N,ADH_zinc_N,ADH_zinc_N_2,KR,PP-binding,PS-DH
36796_g_TPESL	10.655	4.86819e-09	1.13821e-06	5.85162	up	viral	36796_g_TPESL	212035.YR327_MIMIV	0	1043	4QG4H@10239|Viruses,4R0DI@35237|dsDNA viruses no RNA stage	10239|Viruses	-	-	-	-	-	-	-	-	-	-	-	-	-	-	-
49594_g_TPESL	7.64846	5.87201e-09	1.33001e-06	5.82036	up	host	49594_g_TPESL	3075.A0A087SH18	1.63e-05	58.2	COG0457@1|root,COG0500@1|root,KOG0548@2759|Eukaryota,KOG1501@2759|Eukaryota,37Q4N@33090|Viridiplantae,34K06@3041|Chlorophyta	3041|Chlorophyta	Q	Belongs to the class I-like SAM-binding methyltransferase superfamily. Protein arginine N- methyltransferase family	-	-	2.1.1.321	ko:K11438	-	-	R11216	RC00003,RC02120	ko00000,ko01000,ko03036	-	-	-	PrmA
6454_m_AIL3	6.9641	7.41276e-09	1.62811e-06	5.7813	up	viral	6454_m_AIL3	212035.TF2B_MIMIV	1.69e-70	231	4QDVA@10239|Viruses,4QYSP@35237|dsDNA viruses no RNA stage	10239|Viruses	S	TBP-class protein binding	-	-	-	-	-	-	-	-	-	-	-	-	-
41151_g_TPESL	6.6885	9.13065e-09	1.94644e-06	5.74613	up	viral	41151_g_TPESL	212035.YR403_MIMIV	3.24e-65	244	4QBJT@10239|Viruses,4R05S@35237|dsDNA viruses no RNA stage	10239|Viruses	-	-	-	-	-	-	-	-	-	-	-	-	-	-	-
71516_m_TIL3J	5.88929	1.34915e-08	2.7939e-06	5.67972	up	host	71516_m_TIL3J	5551.XP_003233688.1	1.43e-06	59.3	COG5076@1|root,KOG1472@2759|Eukaryota,38C6C@33154|Opisthokonta,3NVPK@4751|Fungi,3QMED@4890|Ascomycota,20DS7@147545|Eurotiomycetes,3B4EB@33183|Onygenales,3FVYK@34384|Arthrodermataceae	4751|Fungi	BK	bromo domain	GCN5	GO:0000003,GO:0000122,GO:0000123,GO:0000124,GO:0000228,GO:0000280,GO:0000775,GO:0000785,GO:0000790,GO:0003674,GO:0003712,GO:0003713,GO:0003824,GO:0004402,GO:0005488,GO:0005515,GO:0005575,GO:0005622,GO:0005623,GO:0005634,GO:0005654,GO:0005671,GO:0005694,GO:0005737,GO:0005829,GO:0006139,GO:0006259,GO:0006310,GO:0006325,GO:0006338,GO:0006355,GO:0006357,GO:0006464,GO:0006473,GO:0006475,GO:0006725,GO:…	2.3.1.48	ko:K06062	ko04330,ko04919,ko05166,ko05203,map04330,map04919,map05166,map05203	-	-	-	ko00000,ko00001,ko01000,ko03021,ko03036	-	-	-	Acetyltransf_1,Acetyltransf_10,Bromodomain
9646_m_AIL3	31.0693	1.42836e-08	2.87577e-06	5.66995	up	viral
47487_m_TPESL	2.5322	2.34162e-08	4.58704e-06	5.58466	up	host	47487_m_TPESL	6334.EFV46216	3.65e-09	53.1	290J0@1|root,2R7E6@2759|Eukaryota,396N9@33154|Opisthokonta,3BW8F@33208|Metazoa,3DCNJ@33213|Bilateria	6334.EFV46216|-	-	-	-	-	-	-	-	-	-	-	-	-	-	-	-
46851_g_TPESL	6.85536	3.1208e-08	5.95252e-06	5.53452	up	host
47613_g_TPESL	31.0009	4.56542e-08	8.07077e-06	5.46746	up	viral
125794_m_AIL3	30.8561	4.56542e-08	8.07077e-06	5.46746	up	viral	125794_m_AIL3	693272.E3T587_CROVB	3.92e-88	284	4QB5I@10239|Viruses,4QUT2@35237|dsDNA viruses no RNA stage	10239|Viruses	S	N-methyltransferase activity	-	-	-	-	-	-	-	-	-	-	-	-	-
48218_g_TPESL	30.3692	4.56542e-08	8.07077e-06	5.46746	up	viral	48218_g_TPESL	1537994.JQFW01000015_gene1604	5.55e-07	62.4	COG3378@1|root,COG3378@2|Bacteria,1MV7I@1224|Proteobacteria,1RRN5@1236|Gammaproteobacteria	1236|Gammaproteobacteria	L	D5 N terminal like	-	-	-	ko:K06919	-	-	-	-	ko00000	-	-	-	D5_N,Pox_D5,PriCT_1,PriCT_2,Toprim_2
55281_m_GKS9	3.47162	5.19026e-08	8.95691e-06	5.44467	up	host
44723_g_TPESL	7.46901	6.20602e-08	1.0223e-05	5.41276	up	host	44723_g_TPESL	946362.XP_004989649.1	6.42e-14	87.4	KOG2501@1|root,KOG2501@2759|Eukaryota,39QB9@33154|Opisthokonta	33154|Opisthokonta	O	Protein of unknown function (DUF3645)	-	-	-	-	-	-	-	-	-	-	-	-	DUF3638,DUF3645,Thioredoxin_8
64772_m_AIL3	7.38101	6.11635e-08	1.0223e-05	5.41537	up	viral	64772_m_AIL3	421072.IO89_11730	9.18e-50	193	COG3590@1|root,COG3590@2|Bacteria,4NEYB@976|Bacteroidetes,1HX3E@117743|Flavobacteriia,3HIX1@358033|Chryseobacterium	976|Bacteroidetes	O	Peptidase family M13	pepO	-	3.4.24.71	ko:K01415,ko:K07386	-	-	-	-	ko00000,ko01000,ko01002,ko04147	-	-	-	Peptidase_M13,Peptidase_M13_N
46209_g_TPESL	2.8821	7.79801e-08	1.256e-05	5.37174	up	host
48182_g_TPESL	31.0886	1.40222e-07	2.1624e-05	5.26496	up	viral	48182_g_TPESL	34506.g4816	1.72e-26	124	COG4581@1|root,KOG0947@2759|Eukaryota,38BTP@33154|Opisthokonta,3BFU2@33208|Metazoa,3CZ64@33213|Bilateria,40CCZ@6231|Nematoda,1KUYM@119089|Chromadorea,40YPT@6236|Rhabditida	33208|Metazoa	A	nuclear-transcribed mRNA catabolic process, 3'-5' exonucleolytic nonsense-mediated decay	tst	GO:0000184,GO:0000288,GO:0000291,GO:0000956,GO:0003674,GO:0003724,GO:0003824,GO:0004004,GO:0004386,GO:0005575,GO:0005622,GO:0005623,GO:0005634,GO:0005737,GO:0006139,GO:0006401,GO:0006402,GO:0006725,GO:0006807,GO:0008026,GO:0008150,GO:0008152,GO:0008186,GO:0009056,GO:0009057,GO:0009892,GO:0009987,GO:0010468,GO:0010605,GO:0010629,GO:0016070,GO:0016071,GO:0016462,GO:0016787,GO:0016817,GO:0016818,GO:…	-	ko:K12599	ko03018,map03018	M00392	-	-	ko00000,ko00001,ko00002,ko01000,ko03019	-	-	-	DEAD,DSHCT,Helicase_C,rRNA_proc-arch
124623_m_AIL3	30.4819	1.40222e-07	2.1624e-05	5.26496	up	viral	124623_m_AIL3	212035.YL377_MIMIV	6.63e-301	867	4QB5I@10239|Viruses,4QUT2@35237|dsDNA viruses no RNA stage	10239|Viruses	S	N-methyltransferase activity	-	GO:0003674,GO:0003676,GO:0003677,GO:0005488,GO:0097159,GO:1901363	-	-	-	-	-	-	-	-	-	-	-
125795_m_AIL3	7.89196	1.71499e-07	2.58963e-05	5.22784	up	viral	125795_m_AIL3	762968.HMPREF9441_02273	1.29e-28	125	COG0732@1|root,COG0732@2|Bacteria	2|Bacteria	V	type I restriction modification DNA specificity domain	-	-	3.1.21.3	ko:K01154	-	-	-	-	ko00000,ko01000,ko02048	-	-	-	Methylase_S
72715_m_AIL3	7.60863	1.81427e-07	2.68364e-05	5.21743	up	viral	72715_m_AIL3	999611.KI421506_gene3951	2.36e-11	71.2	COG0265@1|root,COG0265@2|Bacteria,1MU63@1224|Proteobacteria,2TQPZ@28211|Alphaproteobacteria,2824E@191028|Leisingera	28211|Alphaproteobacteria	O	PDZ domain (Also known as DHR or GLGF)	degPch1	GO:0003674,GO:0003824,GO:0004175,GO:0004252,GO:0005575,GO:0005623,GO:0006508,GO:0006807,GO:0008150,GO:0008152,GO:0008233,GO:0008236,GO:0016787,GO:0017171,GO:0019538,GO:0030288,GO:0030313,GO:0031975,GO:0042597,GO:0043170,GO:0044238,GO:0044464,GO:0070011,GO:0071704,GO:0140096,GO:1901564	3.4.21.107	ko:K04771	ko01503,ko02020,map01503,map02020	M00728	-	-	ko00000,ko00001,ko00002,ko01000,ko01002,ko03110	-	-	-	PDZ_2,Trypsin_2
114134_g_AIL3	3.59443	3.27773e-07	4.69043e-05	5.10673	up	host
74381_m_GKS8	3.15128	3.30038e-07	4.69043e-05	5.10543	up	host	74381_m_GKS8	65489.OBART06G07920.1	3.73e-06	48.5	KOG1267@1|root,KOG1267@2759|Eukaryota,37PC7@33090|Viridiplantae,3GF44@35493|Streptophyta	35493|Streptophyta	K	mTERF	-	-	-	ko:K15032	-	-	-	-	ko00000,ko03012,ko03029	-	-	-	mTERF
477_g_GKS3	2.85804	3.68408e-07	5.13504e-05	5.0846	up	host	477_g_GKS3	7029.ACYPI46613-PA	0.000513	55.1	KOG1075@1|root,KOG1075@2759|Eukaryota	2759|Eukaryota	E	Ribonuclease H protein	-	-	-	-	-	-	-	-	-	-	-	-	Exo_endo_phos_2,RVT_1
43111_g_TPESL	7.51588	5.28742e-07	7.2308e-05	5.01558	up	host
122523_m_AIL3	7.08067	5.39593e-07	7.24254e-05	5.01167	up	viral	122523_m_AIL3	474922.ELA35525	5.78e-09	58.5	COG0814@1|root,COG1761@1|root,KOG1304@2759|Eukaryota,KOG4392@2759|Eukaryota,38FV2@33154|Opisthokonta,3NVU6@4751|Fungi,3QKYZ@4890|Ascomycota,2130F@147550|Sordariomycetes,1F1D1@1028384|Glomerellales	4751|Fungi	E	Amino acid transporter	-	GO:0000322,GO:0000323,GO:0000324,GO:0000329,GO:0003333,GO:0003674,GO:0005215,GO:0005290,GO:0005302,GO:0005342,GO:0005575,GO:0005622,GO:0005623,GO:0005737,GO:0005773,GO:0005774,GO:0006810,GO:0006811,GO:0006812,GO:0006820,GO:0006855,GO:0006865,GO:0006868,GO:0007034,GO:0008150,GO:0008324,GO:0008509,GO:0008514,GO:0015075,GO:0015171,GO:0015173,GO:0015174,GO:0015175,GO:0015179,GO:0015181,GO:0015186,GO:…	-	ko:K14209	ko04138,map04138	-	-	-	ko00000,ko00001,ko02000,ko04131	2.A.18.8	-	-	Aa_trans
201165_g_APESAF	2.22219	5.65752e-07	7.45559e-05	5.00256	up	host
18379_m_GKS3	2.08202	6.78582e-07	8.78279e-05	4.9674	up	host	18379_m_GKS3	72664.XP_006405916.1	5.6e-19	82.4	2DF3V@1|root,2S5RJ@2759|Eukaryota,380I7@33090|Viridiplantae,3GWU7@35493|Streptophyta,3I10B@3699|Brassicales	35493|Streptophyta	-	-	-	-	-	-	-	-	-	-	-	-	-	-	-
191880_g_APESAF	6.04283	7.30515e-07	9.28907e-05	4.95307	up	host
187802_g_APESAF	2.55502	7.91533e-07	9.89143e-05	4.93744	up	host
48216_g_TPESL	30.5684	1.17409e-06	0.00014183	4.85996	up	viral
74559_m_AIL3	29.9956	1.17409e-06	0.00014183	4.85996	up	viral	74559_m_AIL3	693272.E3T4T0_CROVB	2.5e-28	113	4QCQY@10239|Viruses,4QVGM@35237|dsDNA viruses no RNA stage	10239|Viruses	K	Transcription factor TFIID (or TATA-binding protein, TBP)	-	-	-	-	-	-	-	-	-	-	-	-	-
107642_m_TIL3J	8.16255	1.39687e-06	0.000165446	4.82545	up	host
80619_m_AIL3	8.08219	1.41524e-06	0.000165446	4.82285	up	viral
85396_m_APESAF	30.6487	3.20131e-06	0.000362549	4.65746	up	host
30967_m_AIL3	30.6305	3.20131e-06	0.000362549	4.65746	up	viral	30967_m_AIL3	1474867.A0A076FH90_9PHYC	2.16e-134	429	4QAY9@10239|Viruses,4QV7W@35237|dsDNA viruses no RNA stage	10239|Viruses	S	D5 N terminal like	-	GO:0003674,GO:0003824,GO:0003896,GO:0003899,GO:0006139,GO:0006259,GO:0006260,GO:0006261,GO:0006269,GO:0006725,GO:0006807,GO:0008150,GO:0008152,GO:0009058,GO:0009059,GO:0009987,GO:0016032,GO:0016070,GO:0016462,GO:0016740,GO:0016772,GO:0016779,GO:0016787,GO:0016817,GO:0016818,GO:0017111,GO:0018130,GO:0019058,GO:0019079,GO:0019438,GO:0032774,GO:0034062,GO:0034641,GO:0034645,GO:0034654,GO:0039693,GO:…	-	-	-	-	-	-	-	-	-	-	-
67659_m_GKS0	1.95389	6.9674e-06	0.000776919	4.49468	up	host	67659_m_GKS0	148960.XP_006960895.1	2.9e-31	112	2FCDD@1|root,2TDMZ@2759|Eukaryota,3A9FD@33154|Opisthokonta,3P95P@4751|Fungi	4751|Fungi	-	-	-	-	-	-	-	-	-	-	-	-	-	-	-
34836_m_GKS9	2.17372	8.01696e-06	0.000880408	4.46473	up	host	34836_m_GKS9	72664.XP_006405918.1	8.28e-25	95.1	2DZEY@1|root,2S7E1@2759|Eukaryota,3805F@33090|Viridiplantae,3GPYC@35493|Streptophyta	72664.XP_006405918.1|-	-	-	-	-	-	-	-	-	-	-	-	-	-	-	-
42941_m_TIL3J	29.9578	8.39074e-06	0.000894354	4.45496	up	viral	42941_m_TIL3J	212035.YR563_MIMIV	2.12e-184	536	4QB5I@10239|Viruses,4QUT2@35237|dsDNA viruses no RNA stage	10239|Viruses	S	N-methyltransferase activity	-	GO:0003674,GO:0003676,GO:0003677,GO:0005488,GO:0097159,GO:1901363	-	-	-	-	-	-	-	-	-	-	-
140100_m_AIL3	29.8914	8.39074e-06	0.000894354	4.45496	up	viral	140100_m_AIL3	693272.E3T5L3_CROVB	7.93e-08	55.5	4QFIG@10239|Viruses,4QXXU@35237|dsDNA viruses no RNA stage	10239|Viruses	S	FtsJ-like methyltransferase	-	-	-	-	-	-	-	-	-	-	-	-	-
40467_m_AIL3	6.74732	1.07793e-05	0.00113229	4.40092	up	viral	40467_m_AIL3	1148.1	7.96e-06	54.3	COG1061@1|root,COG1061@2|Bacteria,1GPY3@1117|Cyanobacteria,1H5E9@1142|Synechocystis	1117|Cyanobacteria	KL	Domain of unknown function (DUF3854)	-	-	-	-	-	-	-	-	-	-	-	-	DUF3854,ResIII
16736_g_GKS4	2.09224	1.19701e-05	0.00123942	4.37813	up	host	16736_g_GKS4	6087.XP_004207897.1	2.41e-40	170	COG5126@1|root,KOG0027@2759|Eukaryota,38ETU@33154|Opisthokonta,3BAEQ@33208|Metazoa	33208|Metazoa	T	calcium ion binding	CALM3	-	-	ko:K02183	ko04014,ko04015,ko04016,ko04020,ko04022,ko04024,ko04070,ko04114,ko04218,ko04261,ko04270,ko04371,ko04626,ko04713,ko04720,ko04722,ko04728,ko04740,ko04744,ko04745,ko04750,ko04910,ko04912,ko04915,ko04916,ko04921,ko04922,ko04924,ko04925,ko04970,ko04971,ko05010,ko05031,ko05034,ko05133,ko05152,ko05167,ko05200,ko05214,ko05418,map04014,map04015,map04016,map04020,map04022,map04024,map04070,map04114,map0421…	-	-	-	ko00000,ko00001,ko01009,ko03036,ko04131,ko04147	-	-	-	EF-hand_1,EF-hand_8
43648_g_TPESL	6.62605	1.21865e-05	0.00124405	4.37422	up	host
23247_g_GKS3	2.12983	1.79012e-05	0.00180205	4.28958	up	host
112242_m_AIL3	4.98238	1.93163e-05	0.00191788	4.27265	up	host	112242_m_AIL3	1235803.C825_02091	3.3e-05	52.8	COG1672@1|root,COG1672@2|Bacteria,4NIJ4@976|Bacteroidetes,2FM14@200643|Bacteroidia,22VXI@171551|Porphyromonadaceae	976|Bacteroidetes	S	Predicted AAA-ATPase	-	-	-	-	-	-	-	-	-	-	-	-	AAA-ATPase_like,PDDEXK_9
209013_m_APESAF	29.9765	2.1143e-05	0.00206716	4.25247	up	host
36925_m_GKS8	2.04319	2.13903e-05	0.00206716	4.24986	up	host	36925_m_GKS8	1392244.V5EQ56	3.27e-57	213	COG5028@1|root,KOG1985@2759|Eukaryota,3AGJX@33154|Opisthokonta,3NVER@4751|Fungi,3UZUK@5204|Basidiomycota,3MZZQ@452284|Ustilaginomycotina	4751|Fungi	U	Gelsolin repeat	SEC24	GO:0000322,GO:0000323,GO:0000324,GO:0000329,GO:0003674,GO:0005048,GO:0005488,GO:0005575,GO:0005622,GO:0005623,GO:0005737,GO:0005773,GO:0005774,GO:0005783,GO:0005798,GO:0006810,GO:0006886,GO:0006888,GO:0006900,GO:0006914,GO:0006996,GO:0008104,GO:0008150,GO:0008152,GO:0009056,GO:0009987,GO:0012505,GO:0012506,GO:0012507,GO:0015031,GO:0015833,GO:0016020,GO:0016043,GO:0016050,GO:0016192,GO:0016236,GO:…	-	ko:K14007	ko04141,map04141	M00404	-	-	ko00000,ko00001,ko00002,ko04131	-	-	-	Gelsolin,Sec23_BS,Sec23_helical,Sec23_trunk,WW,zf-Sec23_Sec24
81348_m_TIL3J	7.57168	2.5011e-05	0.00237833	4.2147	up	viral	81348_m_TIL3J	548914.A0A0S1TQQ5_9BETA	3.34e-08	65.9	4QCQ4@10239|Viruses,4QVCT@35237|dsDNA viruses no RNA stage,4R1BQ@548681|Herpesvirales	548681|Herpesvirales	L	DNA replication origin binding	-	GO:0003674,GO:0003676,GO:0003677,GO:0003688,GO:0003690,GO:0005488,GO:0005575,GO:0008150,GO:0016032,GO:0018995,GO:0019058,GO:0019079,GO:0033643,GO:0033646,GO:0033647,GO:0033648,GO:0039686,GO:0039693,GO:0042025,GO:0043565,GO:0043656,GO:0043657,GO:0044215,GO:0044216,GO:0044217,GO:0044403,GO:0044419,GO:0051704,GO:0097159,GO:1901363,GO:1990837	-	-	-	-	-	-	-	-	-	-	-
21521_g_AIL3	7.20652	2.53012e-05	0.00237833	4.2121	up	viral
72714_m_AIL3	7.14976	2.55946e-05	0.00237833	4.20949	up	viral	72714_m_AIL3	1122243.KB903785_gene83	2.32e-33	131	COG0270@1|root,COG0270@2|Bacteria,1MV9H@1224|Proteobacteria,1RPM4@1236|Gammaproteobacteria,3NNVB@468|Moraxellaceae	1236|Gammaproteobacteria	H	COG0270 Site-specific DNA methylase	-	-	2.1.1.37	ko:K00558	ko00270,ko01100,ko05206,map00270,map01100,map05206	M00035	R04858	RC00003,RC00332	ko00000,ko00001,ko00002,ko01000,ko02048,ko03032,ko03036	-	-	-	DNA_methylase
12466_g_GKS3	2.13496	2.90431e-05	0.00266462	4.18084	up	host
38764_m_GKS3	2.06326	2.97158e-05	0.00269225	4.17563	up	host	38764_m_GKS3	7029.ACYPI087923-PA	0.000115	45.4	2EA4H@1|root,2SZ18@2759|Eukaryota,38VIS@33154|Opisthokonta,3C5X1@33208|Metazoa,3DR66@33213|Bilateria,428IV@6656|Arthropoda,3SSBM@50557|Insecta	7029.ACYPI087923-PA|-	-	-	-	-	-	-	-	-	-	-	-	-	-	-	-
210237_g_APESAF	5.45092	4.10648e-05	0.00367454	4.10141	up	host
76981_m_GKS9	1.94998	4.35611e-05	0.00385038	4.08773	up	host	76981_m_GKS9	35128.Thaps12187	0.000251	43.1	2CRUX@1|root,2R98J@2759|Eukaryota,2XH8G@2836|Bacillariophyta	2836|Bacillariophyta	-	-	-	-	-	-	-	-	-	-	-	-	-	-	-
49257_g_TPESL	30.0446	5.12249e-05	0.00436797	4.04997	up	viral	49257_g_TPESL	264462.Bd1712	6.47e-07	62.8	COG2911@1|root,COG2911@2|Bacteria,1QY25@1224|Proteobacteria,43C9F@68525|delta/epsilon subdivisions,2MUT5@213481|Bdellovibrionales,2X7JW@28221|Deltaproteobacteria	2|Bacteria	M	cell wall surface anchor family protein	-	-	-	ko:K13735	ko05100,map05100	-	-	-	ko00000,ko00001	-	-	-	Big_1,CHU_C,Calx-beta,IAT_beta,Invasin_D3,Peptidase_S74
48920_g_TPESL	29.7059	5.12249e-05	0.00436797	4.04997	up	viral
45173_m_AIL3	29.7017	5.12249e-05	0.00436797	4.04997	up	viral	45173_m_AIL3	554065.XP_005850841.1	2.35e-53	184	COG0331@1|root,KOG2926@2759|Eukaryota,37K6Y@33090|Viridiplantae,34HC3@3041|Chlorophyta	3041|Chlorophyta	I	transacylase	FABD	-	2.3.1.39	ko:K00645	ko00061,ko00333,ko01100,ko01130,ko01212,map00061,map00333,map01100,map01130,map01212	M00082	R01626,R11671	RC00004,RC00039,RC02727	ko00000,ko00001,ko00002,ko01000,ko01004	-	-	-	Acyl_transf_1
46139_g_TPESL	6.0901	7.4507e-05	0.00627938	3.96141	up	viral
99295_m_GKS3	1.98539	8.93646e-05	0.0073604	3.91779	up	host	99295_m_GKS3	72664.XP_006405918.1	0.00045	42.7	2DZEY@1|root,2S7E1@2759|Eukaryota,3805F@33090|Viridiplantae,3GPYC@35493|Streptophyta	72664.XP_006405918.1|-	-	-	-	-	-	-	-	-	-	-	-	-	-	-	-
47485_m_TPESL	1.66125	8.88832e-05	0.0073604	3.91909	up	host	47485_m_TPESL	203908.EGF97697	1.64e-100	304	2DZCK@1|root,2S6X3@2759|Eukaryota,3A5SR@33154|Opisthokonta,3P5B4@4751|Fungi,3V2GU@5204|Basidiomycota	4751|Fungi	-	-	-	-	-	-	-	-	-	-	-	-	-	-	-
38955_g_AIL3	1.70765	9.33056e-05	0.00759864	3.90737	up	host	38955_g_AIL3	102107.XP_008232941.1	1.59e-17	85.1	COG5277@1|root,KOG0676@2759|Eukaryota,37I8J@33090|Viridiplantae,3G790@35493|Streptophyta,4JIBT@91835|fabids	35493|Streptophyta	Z	Belongs to the actin family	actin	GO:0003674,GO:0005198,GO:0005200,GO:0005575,GO:0005618,GO:0005622,GO:0005623,GO:0005634,GO:0005730,GO:0005737,GO:0005739,GO:0005829,GO:0005856,GO:0005886,GO:0005911,GO:0006950,GO:0006996,GO:0007010,GO:0007275,GO:0008150,GO:0009314,GO:0009416,GO:0009506,GO:0009507,GO:0009526,GO:0009532,GO:0009536,GO:0009570,GO:0009611,GO:0009628,GO:0009653,GO:0009719,GO:0009725,GO:0009733,GO:0009791,GO:0009845,GO:…	-	ko:K10355	-	-	-	-	ko00000,ko04812	-	-	-	Actin
61935_g_AIL3	2.07213	0.000109011	0.00877902	3.86961	up	host	61935_g_AIL3	29176.XP_003884509.1	7.22e-55	196	COG0636@1|root,KOG0232@2759|Eukaryota,3YA3V@5794|Apicomplexa,3YIR0@5796|Coccidia,3YQYJ@5809|Sarcocystidae	5794|Apicomplexa	P	Proton-conducting pore forming subunit of the membrane integral V0 complex of vacuolar ATPase. V-ATPase is responsible for acidifying a variety of intracellular compartments in eukaryotic cells	-	-	-	ko:K02155	ko00190,ko01100,ko04142,ko04145,ko04721,ko04966,ko05110,ko05120,ko05152,ko05323,map00190,map01100,map04142,map04145,map04721,map04966,map05110,map05120,map05152,map05323	M00160	-	-	ko00000,ko00001,ko00002	3.A.2.2	-	-	ATP-synt_C
91464_m_AIL3	29.8195	0.000119345	0.00920223	3.84747	up	viral	91464_m_AIL3	1293540.R4ZG09_9POXV	2.24e-05	53.5	4QAPV@10239|Viruses,4QV7H@35237|dsDNA viruses no RNA stage	10239|Viruses	S	DNA binding	-	-	-	-	-	-	-	-	-	-	-	-	-
192774_m_APESAF	29.6974	0.000119345	0.00920223	3.84747	up	host	192774_m_APESAF	1410608.JNKX01000002_gene1887	1.19e-71	252	COG0466@1|root,COG0466@2|Bacteria,4NE1G@976|Bacteroidetes,2FNKR@200643|Bacteroidia,4AMPV@815|Bacteroidaceae	976|Bacteroidetes	O	ATP-dependent serine protease that mediates the selective degradation of mutant and abnormal proteins as well as certain short-lived regulatory proteins. Required for cellular homeostasis and for survival from DNA damage and developmental changes induced by stress. Degrades polypeptides processively to yield small peptide fragments that are 5 to 10 amino acids long. Binds to DNA in a double-stran…	lon	-	3.4.21.53	ko:K01338	ko04112,map04112	-	-	-	ko00000,ko00001,ko01000,ko01002	-	-	-	AAA,LON_substr_bdg,Lon_C
34760_m_AIL3	29.3589	0.000119345	0.00920223	3.84747	up	host	34760_m_AIL3	5808.XP_002140396.1	4.06e-29	127	COG0318@1|root,COG1020@1|root,COG3321@1|root,KOG1178@2759|Eukaryota,KOG1202@2759|Eukaryota,KOG3628@2759|Eukaryota,3Y9H9@5794|Apicomplexa,3YJPA@5796|Coccidia	5794|Apicomplexa	Q	Type I fatty acid synthase	-	-	-	-	-	-	-	-	-	-	-	-	Acyl_transf_1,KR,Ketoacyl-synt_C,NAD_binding_4,PP-binding,PS-DH,ketoacyl-synt
147305_m_AIL3	29.2978	0.000119345	0.00920223	3.84747	up	viral	147305_m_AIL3	5888.CAK83099	2.69e-20	95.5	COG0631@1|root,KOG0698@2759|Eukaryota	2759|Eukaryota	T	protein serine/threonine phosphatase activity	-	-	3.1.3.16	ko:K14803,ko:K17500,ko:K17506	-	-	-	-	ko00000,ko01000,ko01009,ko03009	-	-	-	PP2C
107526_m_GKS3	1.7494	0.000124191	0.00947513	3.8377	up	host	107526_m_GKS3	7029.ACYPI087923-PA	3.64e-05	45.4	2EA4H@1|root,2SZ18@2759|Eukaryota,38VIS@33154|Opisthokonta,3C5X1@33208|Metazoa,3DR66@33213|Bilateria,428IV@6656|Arthropoda,3SSBM@50557|Insecta	7029.ACYPI087923-PA|-	-	-	-	-	-	-	-	-	-	-	-	-	-	-	-
161925_m_AIL3	8.35743	0.000133386	0.0100706	3.82012	up	host
107641_m_TIL3J	6.63697	0.000145878	0.010789	3.79798	up	host	107641_m_TIL3J	34506.g2651	1.91e-50	175	COG3239@1|root,2QQNB@2759|Eukaryota,38B9Z@33154|Opisthokonta,3BIW1@33208|Metazoa,3E4AN@33213|Bilateria,40R64@6231|Nematoda,1M89G@119089|Chromadorea,40SBG@6236|Rhabditida	33208|Metazoa	I	Fatty acid desaturase	-	GO:0000003,GO:0002376,GO:0003674,GO:0003824,GO:0004768,GO:0006082,GO:0006629,GO:0006631,GO:0006633,GO:0006636,GO:0006950,GO:0006952,GO:0006955,GO:0007275,GO:0008150,GO:0008152,GO:0008610,GO:0009058,GO:0009987,GO:0016053,GO:0016215,GO:0016491,GO:0016705,GO:0016717,GO:0016720,GO:0019752,GO:0030497,GO:0032501,GO:0032502,GO:0032787,GO:0033559,GO:0040002,GO:0042335,GO:0043436,GO:0044237,GO:0044238,GO:…	1.14.19.25,1.14.19.35,1.14.19.36	ko:K10257	-	-	-	-	ko00000,ko01000,ko01004	-	-	-	DUF3474,FA_desaturase
105061_m_AIL3	6.37792	0.000145878	0.010789	3.79798	up	viral	105061_m_AIL3	1123377.AUIV01000031_gene70	0.00047	46.2	COG5113@1|root,COG3236@2|Bacteria,1Q8XK@1224|Proteobacteria,1TD6M@1236|Gammaproteobacteria,1XA87@135614|Xanthomonadales	135614|Xanthomonadales	O	Domain of unknown function (DUF1768)	-	-	-	-	-	-	-	-	-	-	-	-	DUF1768
69600_m_APESAF	-1.56357	0.000154945	0.0113438	-3.78301	down	host	69600_m_APESAF	148960.XP_006960895.1	1.63e-16	79.7	2FCDD@1|root,2TDMZ@2759|Eukaryota,3A9FD@33154|Opisthokonta,3P95P@4751|Fungi	4751|Fungi	-	-	-	-	-	-	-	-	-	-	-	-	-	-	-
144178_g_AIL3	1.69985	0.000230156	0.0166817	3.68339	up	host	144178_g_AIL3	9767.XP_007182544.1	5.06e-07	59.3	COG5648@1|root,KOG0381@2759|Eukaryota,39VTR@33154|Opisthokonta,3BNX9@33208|Metazoa,3D2EM@33213|Bilateria,48BVD@7711|Chordata,498X6@7742|Vertebrata,3JBJQ@40674|Mammalia,4J00B@91561|Cetartiodactyla	33208|Metazoa	K	high mobility group	HMGB4	-	-	ko:K11297	-	-	-	-	ko00000,ko03036	-	-	-	HMG_box
77161_g_AIL3	1.69482	0.000240974	0.0172929	3.67167	up	host	77161_g_AIL3	269799.Gmet_2165	1.28e-178	570	COG2132@1|root,COG5263@1|root,COG2132@2|Bacteria,COG5263@2|Bacteria,1MU0J@1224|Proteobacteria,42QJP@68525|delta/epsilon subdivisions,2WMET@28221|Deltaproteobacteria	28221|Deltaproteobacteria	Q	Multicopper oxidase	ompC	-	1.16.3.3	ko:K22350	-	-	-	-	ko00000,ko01000	-	-	-	Cu-oxidase_2
62846_m_GKS8	2.04906	0.000243442	0.0172987	3.66906	up	host
86541_m_GKS8	-1.97522	0.000253553	0.0178423	-3.65864	down	host	86541_m_GKS8	4558.Sb05g016450.1	3.17e-18	77	2CEI3@1|root,2S9X9@2759|Eukaryota	2759|Eukaryota	-	-	-	-	-	-	-	-	-	-	-	-	-	-	-
171113_g_APESAF	29.5477	0.000267423	0.0184598	3.64497	up	host
48682_g_TPESL	29.0566	0.000267423	0.0184598	3.64497	up	viral	48682_g_TPESL	693272.E3T5L1_CROVB	7.98e-12	73.6	4QB1T@10239|Viruses,4QUVA@35237|dsDNA viruses no RNA stage	10239|Viruses	S	aspartic-type endopeptidase activity	-	GO:0008150,GO:0010941,GO:0016032,GO:0019048,GO:0019050,GO:0019054,GO:0033668,GO:0035821,GO:0039526,GO:0042981,GO:0043067,GO:0043069,GO:0044003,GO:0044068,GO:0044403,GO:0044419,GO:0044531,GO:0044532,GO:0048519,GO:0048523,GO:0050789,GO:0050794,GO:0051701,GO:0051704,GO:0051817,GO:0052040,GO:0052041,GO:0052150,GO:0052248,GO:0052433,GO:0052490,GO:0060548,GO:0065007	-	-	-	-	-	-	-	-	-	-	-
176823_m_APESAF	6.80755	0.000313418	0.0214307	3.60395	up	host	176823_m_APESAF	1235801.C822_01912	0.00012	50.4	COG4295@1|root,COG4295@2|Bacteria,1TSFT@1239|Firmicutes,4HGDA@91061|Bacilli,3F6RG@33958|Lactobacillaceae	91061|Bacilli	S	Uncharacterized protein conserved in bacteria (DUF2263)	-	-	-	-	-	-	-	-	-	-	-	-	DUF2263
48969_g_TPESL	6.77076	0.000318165	0.0215519	3.60004	up	host
74574_m_TIL3J	5.96605	0.000326226	0.0218934	3.59353	up	viral	74574_m_TIL3J	1474867.A0A076FFR8_9PHYC	2.9e-26	117	4QAX7@10239|Viruses,4QXNA@35237|dsDNA viruses no RNA stage	10239|Viruses	S	Large eukaryotic DNA virus major capsid protein	-	GO:0005575,GO:0019012	-	-	-	-	-	-	-	-	-	-	-
37319_g_GKS8	1.93071	0.000342071	0.0227462	3.58116	up	host	37319_g_GKS8	102107.XP_008232941.1	8.26e-25	100	COG5277@1|root,KOG0676@2759|Eukaryota,37I8J@33090|Viridiplantae,3G790@35493|Streptophyta,4JIBT@91835|fabids	35493|Streptophyta	Z	Belongs to the actin family	actin	GO:0003674,GO:0005198,GO:0005200,GO:0005575,GO:0005618,GO:0005622,GO:0005623,GO:0005634,GO:0005730,GO:0005737,GO:0005739,GO:0005829,GO:0005856,GO:0005886,GO:0005911,GO:0006950,GO:0006996,GO:0007010,GO:0007275,GO:0008150,GO:0009314,GO:0009416,GO:0009506,GO:0009507,GO:0009526,GO:0009532,GO:0009536,GO:0009570,GO:0009611,GO:0009628,GO:0009653,GO:0009719,GO:0009725,GO:0009733,GO:0009791,GO:0009845,GO:…	-	ko:K10355	-	-	-	-	ko00000,ko04812	-	-	-	Actin
117463_m_GKS0	1.41335	0.000429505	0.0283005	3.52126	up	host	117463_m_GKS0	55529.EKX37986	1.28e-36	132	2CY47@1|root,2S1X0@2759|Eukaryota	2759|Eukaryota	-	-	-	-	-	-	-	-	-	-	-	-	-	-	-
106990_g_TIL3J	1.78505	0.000445601	0.0290965	3.51149	up	host
32893_g_GKS4	1.70127	0.000515782	0.0333785	3.47242	up	host
27153_m_GKS1	1.84207	0.000538766	0.0345573	3.4607	up	host	27153_m_GKS1	29730.Gorai.011G262200.1	8.47e-09	53.1	2EV5P@1|root,2SX74@2759|Eukaryota,382FV@33090|Viridiplantae,3GRZA@35493|Streptophyta	35493|Streptophyta	-	-	-	-	-	-	-	-	-	-	-	-	-	-	-
117152_m_TIL3J	29.517	0.000576424	0.0354061	3.44247	up	host	117152_m_TIL3J	34506.g4352	2.04e-30	125	COG0470@1|root,KOG2035@2759|Eukaryota,38FUD@33154|Opisthokonta,3BA76@33208|Metazoa,3CSEE@33213|Bilateria,40B9S@6231|Nematoda,1KVCH@119089|Chromadorea,40S9R@6236|Rhabditida	33208|Metazoa	L	DNA polymerase III, delta subunit	RFC3	GO:0000723,GO:0000731,GO:0000819,GO:0003674,GO:0003676,GO:0003677,GO:0003689,GO:0003824,GO:0005488,GO:0005515,GO:0005575,GO:0005622,GO:0005623,GO:0005634,GO:0005654,GO:0005657,GO:0005663,GO:0005694,GO:0006139,GO:0006259,GO:0006260,GO:0006261,GO:0006271,GO:0006272,GO:0006275,GO:0006281,GO:0006283,GO:0006289,GO:0006296,GO:0006297,GO:0006301,GO:0006725,GO:0006807,GO:0006950,GO:0006974,GO:0006996,GO:…	-	ko:K10756	ko03030,ko03420,ko03430,map03030,map03420,map03430	M00289,M00295	-	-	ko00000,ko00001,ko00002,ko03032,ko03036,ko03400	-	-	-	DNA_pol3_delta2,Rep_fac_C
43723_m_TIL3J	29.4677	0.000576424	0.0354061	3.44247	up	host	43723_m_TIL3J	387092.NIS_0066	9.27e-11	70.5	COG2256@1|root,COG2256@2|Bacteria,1MUVS@1224|Proteobacteria,42M9X@68525|delta/epsilon subdivisions,2YMQ1@29547|Epsilonproteobacteria	29547|Epsilonproteobacteria	L	COG2256 ATPase related to the helicase subunit of the Holliday junction resolvase	rarA	-	-	ko:K07478	-	-	-	-	ko00000	-	-	-	AAA,AAA_assoc_2,MgsA_C,RuvB_N
140101_m_AIL3	29.3755	0.000576424	0.0354061	3.44247	up	host	140101_m_AIL3	45351.EDO47051	1.22e-98	298	28IB0@1|root,2QQMH@2759|Eukaryota,38GUG@33154|Opisthokonta,3BHMQ@33208|Metazoa	33208|Metazoa	O	Radical S-adenosyl methionine	RSAD2	GO:0001503,GO:0001650,GO:0001775,GO:0001817,GO:0001819,GO:0002252,GO:0002376,GO:0002520,GO:0002521,GO:0002682,GO:0002684,GO:0002697,GO:0002699,GO:0002700,GO:0002702,GO:0002703,GO:0002705,GO:0002706,GO:0002708,GO:0002709,GO:0002711,GO:0002718,GO:0002720,GO:0002724,GO:0002726,GO:0002791,GO:0002792,GO:0002819,GO:0002821,GO:0002822,GO:0002824,GO:0002828,GO:0002830,GO:0003674,GO:0005488,GO:0005515,GO:…	-	ko:K15045	ko05164,map05164	-	-	-	ko00000,ko00001	-	-	-	Fer4_12,Fer4_14,Radical_SAM
85837_m_APESAF	29.2351	0.000576424	0.0354061	3.44247	up	host
46009_m_TIL3J	29.1644	0.000576424	0.0354061	3.44247	up	host	46009_m_TIL3J	2850.Phatr45013	1.89e-27	121	2CYDI@1|root,2S3QK@2759|Eukaryota,2XCIF@2836|Bacillariophyta	2836|Bacillariophyta	S	3'-5' exonuclease	-	-	-	-	-	-	-	-	-	-	-	-	DNA_pol_A_exo1
221471_g_APESAF	-1.44521	0.000615045	0.0374609	-3.42489	down	host	221471_g_APESAF	104355.XP_007871311.1	2.22e-31	125	2CY47@1|root,2S1X0@2759|Eukaryota,3A4N9@33154|Opisthokonta,3P4UH@4751|Fungi,3V5KY@5204|Basidiomycota,22A4D@155619|Agaricomycetes	4751|Fungi	-	-	-	-	-	-	-	-	-	-	-	-	-	-	-
67635_m_GKS9	3.88238	0.000640583	0.0386912	3.41382	up	host
49258_g_TPESL	6.49292	0.000684805	0.0408781	3.39559	up	viral	49258_g_TPESL	1121007.AUML01000006_gene3067	6.5e-24	114	COG1132@1|root,COG1132@2|Bacteria,4NE2D@976|Bacteroidetes,1HWWR@117743|Flavobacteriia,2YIRK@290174|Aquimarina	976|Bacteroidetes	V	ABC transporter transmembrane region	msbA	-	-	ko:K11085	ko02010,map02010	-	-	-	ko00000,ko00001,ko01000,ko02000	3.A.1.106	-	-	ABC_membrane,ABC_tran
94956_m_AIL3	6.29179	0.00068807	0.0408781	3.39429	up	viral	94956_m_AIL3	7668.SPU_014864-tr	7.62e-06	55.1	COG0443@1|root,KOG0101@2759|Eukaryota,39WCK@33154|Opisthokonta,3BK6F@33208|Metazoa,3CUV8@33213|Bilateria	33208|Metazoa	O	heat shock-mediated polytene chromosome puffing	Hsp68	GO:0001666,GO:0006950,GO:0006986,GO:0006996,GO:0008150,GO:0009266,GO:0009408,GO:0009628,GO:0009636,GO:0009987,GO:0010033,GO:0016043,GO:0033554,GO:0034605,GO:0035079,GO:0035080,GO:0035966,GO:0036293,GO:0042221,GO:0050896,GO:0051276,GO:0051716,GO:0070482,GO:0071840	-	ko:K03283	ko03040,ko04010,ko04141,ko04144,ko04213,ko04612,ko04915,ko05134,ko05145,ko05162,ko05164,ko05169,map03040,map04010,map04141,map04144,map04213,map04612,map04915,map05134,map05145,map05162,map05164,map05169	M00353,M00355	-	-	ko00000,ko00001,ko00002,ko01009,ko03009,ko03029,ko03041,ko03051,ko03110,ko04131,ko04147,ko04516	1.A.33.1	-	-	HSP70
30467_m_GKS1	1.45332	0.000737067	0.043433	3.37541	up	host	30467_m_GKS1	104355.XP_007871309.1	9.37e-06	45.1	2E1I0@1|root,2S8UZ@2759|Eukaryota,3A9DK@33154|Opisthokonta,3Q6KM@4751|Fungi,3V5DS@5204|Basidiomycota	4751|Fungi	-	-	-	-	-	-	-	-	-	-	-	-	-	-	-

### Sheet: Virus-Viperin correlations
host_id	virus_id	n_cells	n_double_positive	host_detection_frac	virus_detection_frac	spearman_r	spearman_p	spearman_p_adj	viral gene in genome	Eggnog annotation of viral gene	Description	Simplified description	host_description
140101_m_AIL3	193434_m_APESAF	61	17	0.278689	0.557377	0.62729	6.31679e-08	1.5905e-05	k127_4591788_1	COG4581@1|root,KOG0949@2759|Eukaryota,1MD8K@121069|Pythiales	DEAD DEAH box RNA helicase. Source PGD	DEAD DEAH box RNA helicase	Radical S-adenosyl methionine
140101_m_AIL3	42803_g_TPESL	61	11	0.278689	0.262295	0.605326	2.36747e-07	4.58517e-05	k127_1743399_5	COG1078@1|root,KOG2681@2759|Eukaryota,38FGQ@33154|Opisthokonta,3BH1G@33208|Metazoa,3CXN4@33213|Bilateria,48B4A@7711|Chordata,494MT@7742|Vertebrata,4A27S@7898|Actinopterygii	Deoxynucleoside triphosphate triphosphohydrolase SAMHD1-like	Deoxynucleoside triphosphate triphosphohydrolase SAMHD1-like	Radical S-adenosyl methionine
140101_m_AIL3	40467_m_AIL3	61	14	0.278689	0.360656	0.598993	3.40234e-07	6.11075e-05	k127_3599416_3	4QCQ4@10239|Viruses,4QVCT@35237|dsDNA viruses no RNA stage	Origin of replication binding protein	Origin of replication binding protein	Radical S-adenosyl methionine
140101_m_AIL3	56717_m_AIL3	61	8	0.278689	0.163934	0.542354	6.33495e-06	0.000669419	k127_6985368_2	KOG4197@1|root,KOG4197@2759|Eukaryota,37QVI@33090|Viridiplantae,3G7UG@35493|Streptophyta,44NBD@71274|asterids	Pentatricopeptide repeat-containing protein	Pentatricopeptide repeat-containing protein	Radical S-adenosyl methionine
140101_m_AIL3	42998_g_TPESL	61	15	0.278689	0.557377	0.537967	7.77441e-06	0.000792869	k127_5984639_2	4QB76@10239|Viruses,4QXGM@35237|dsDNA viruses no RNA stage	Ubiquitin-conjugating enzyme	Ubiquitin-conjugating enzyme	Radical S-adenosyl methionine
140101_m_AIL3	6454_m_AIL3	61	14	0.278689	0.47541	0.532521	9.98495e-06	0.000960599	k127_1234125_1	4QDVA@10239|Viruses,4QYSP@35237|dsDNA viruses no RNA stage	TBP-class protein binding	TBP-class protein binding	Radical S-adenosyl methionine
140101_m_AIL3	48182_g_TPESL	61	14	0.278689	0.42623	0.531992	1.02284e-05	0.000980432	k127_1246110_5	4QB5I@10239|Viruses,4QUT2@35237|dsDNA viruses no RNA stage	N-methyltransferase activity	N-methyltransferase activity	Radical S-adenosyl methionine
140101_m_AIL3	186805_m_AIL3	61	15	0.278689	0.590164	0.530214	1.10869e-05	0.00105313	k127_6043213_5	4QFQ9@10239|Viruses,4QV8W@35237|dsDNA viruses no RNA stage	Pfam:RecQ_Zn_bind	Pfam:RecQ_Zn_bind	Radical S-adenosyl methionine
140101_m_AIL3	165435_m_AIL3	61	17	0.278689	0.655738	0.514931	2.17661e-05	0.00182392	k127_431779_1	4QEST@10239|Viruses,4QYC3@35237|dsDNA viruses no RNA stage	mRNA capping enzyme	mRNA capping enzyme	Radical S-adenosyl methionine
140101_m_AIL3	72714_m_AIL3	61	11	0.278689	0.344262	0.48035	8.93566e-05	0.00552562	k127_1314342_3	COG0270@1|root,COG0270@2|Bacteria,37ASC@32066|Fusobacteria	PFAM C-5 cytosine-specific DNA methylase	PFAM C-5 cytosine-specific DNA methylase	Radical S-adenosyl methionine
140101_m_AIL3	125795_m_AIL3	61	14	0.278689	0.42623	0.466031	0.000153623	0.00837749	k127_5312637_2	COG0286@1|root,COG0286@2|Bacteria,4NGGB@976|Bacteroidetes,1HYHR@117743|Flavobacteriia,2NUSP@237|Flavobacterium	HsdM N-terminal domain	HsdM N-terminal domain	Radical S-adenosyl methionine
140101_m_AIL3	46046_g_TPESL	61	17	0.278689	0.737705	0.453913	0.000238597	0.0115723	k127_7191415_1	COG0187@1|root,KOG0355@2759|Eukaryota,1MC69@121069|Pythiales	DNA topoisomerase 2	DNA topoisomerase 2	Radical S-adenosyl methionine
140101_m_AIL3	36799_g_TPESL	61	15	0.278689	0.540984	0.451894	0.000256356	0.0122307	k127_8640956_9	4QB40@10239|Viruses,4QV3M@35237|dsDNA viruses no RNA stage	DNA polymerase family B	DNA polymerase family B	Radical S-adenosyl methionine
140101_m_AIL3	43000_g_TPESL	61	7	0.278689	0.180328	0.434786	0.000462756	0.0193424	k127_5984639_5	COG0470@1|root,KOG0990@2759|Eukaryota,38D9K@33154|Opisthokonta,3NUV3@4751|Fungi	replication factor c	replication factor c	Radical S-adenosyl methionine
140101_m_AIL3	150189_m_AIL3	61	16	0.278689	0.540984	0.42175	0.000711167	0.0267317	k127_114586_4	4QCB0@10239|Viruses,4QX81@35237|dsDNA viruses no RNA stage	induction by virus of catabolism of host mRNA	induction by virus of catabolism of host mRNA	Radical S-adenosyl methionine
140101_m_AIL3	194605_m_AIL3	61	17	0.278689	0.622951	0.41752	0.000814595	0.0293005	k127_6164120_5	COG0732@1|root,COG0732@2|Bacteria,4NK11@976|Bacteroidetes,1I0A3@117743|Flavobacteriia,1ESCN@1016|Capnocytophaga	Type I restriction modification DNA specificity domain	Type I restriction modification DNA specificity domain	Radical S-adenosyl methionine
140101_m_AIL3	48184_g_TPESL	61	17	0.278689	0.901639	0.405411	0.00119005	0.0385747	k127_1246110_3	#N/A	#N/A	Unknown function	Radical S-adenosyl methionine
