## Supplementary material for "Single-cell-resolved natural giant virus infections reveal conserved protist immunity": Data S1

Class	AIL3	APESAF	TIL3J	TPESL
Other Alveolata	5.24	4.1	3.5	0.72
Other Archaeplastida	1.26	0.78	0.72	0.88
Other Bigyra	0.03	0.25	0.06	0.01
Other Centroplasthelida	0.06	0.03	0.1	0
Other Cercozoa	1.78	0.99	1.01	0.69
Other Chlorophyta	3.44	1.86	2.09	1.56
Other Ciliophora	3.7	1.74	1.55	0.53
Other Cryptista	1.14	0.87	1.41	1.37
Other Discosea	0	0.01	0	0
Other Fungi	2.74	1.96	2.38	1.47
Other Haptophyta	0.05	0.1	0.06	0.03
Other Ichthyosporea	0.01	0	0	0
Other Metazoa	1.29	1.02	1.51	0.33
Other Obazoa	0	0.02	0.01	0
Other Opisthokonta	3.14	3.05	3.6	2.24
Other Rhodophyta	0.01	0	0	0
Other Stramenopiles	4.17	3.48	1.89	2.02
Other Streptophyta	0.42	0.23	0.49	0.18
Alveolata_XX	0	0.02	0	0
Ancyromonadida_XXX	0.67	0.27	0.58	0.07
Annelida	0	0.03	0.01	0
Apusomonadidae	0.02	0.03	0.04	0
Archamoebea	0.02	0.05	0	0
Arthropoda	12.14	7.65	11.49	4.42
Ascomycota	5.48	1.99	0.94	0.3
Bacillariophyceae	39.22	46.3	19.2	1.32
Bangiophyceae	0.06	0.04	0.1	0.01
Basidiomycota	13.19	3.79	9.43	0.79
Bicoecea	0.72	12.18	0.62	9.18
Blastocladiomycota	0.01	0	0	0
Bolidophyceae	0.15	0.46	0.11	1.38
Centramoebia	18.55	9.09	8.21	0.45
Centroplasthelida_XX	0.03	0	0.02	0
Cercozoa_X	0.02	0	0.03	0
Chlorodendrophyceae	0.04	0	0.1	0.01
Chlorophyceae	25.15	8.55	21.7	3.27
Chloropicophyceae	0.02	0.02	0	0
Choanoflagellatea	19.84	16.23	23.33	15.76
Chrysomerophyceae	0	0.01	0.01	0
Chrysophyceae	338.45	161.18	185.39	40.37
Chytridiomycota	34.99	24.85	26.62	9.2
Ciliophora_X	0	0.02	0	0
Cnidaria	0.11	0.07	0.11	0.11
Coccidiomorphea	0.1	0.16	0.35	0.26
Colpodea	0	0.01	0	0
Colpodellidea	0.19	0.18	0.31	0
Colponemidia_X	0.08	0.04	0.04	0
Compsopogonophyceae	0	0	0.07	0
CONTH_4	0.01	0	0	0
CONTH_5	0.53	0.4	0.16	0.01
CONThreeP	12.93	4.4	5.51	3
Coscinodiscophyceae	0	0.02	0	0
Craniata	0.45	0.16	0.31	0.23
Cryptophyceae	48.14	22.95	56.05	25.67
Ctenophora	0.02	0	0.04	0
Dermocystida	0	0.01	0	0
Developea	0.06	0	0	0
Diatomeae_X	0.14	0.07	0.18	0
Dictyochophyceae	0.76	0.4	0.61	0.42
Dinophyceae	1091.96	867.14	848.47	113.9
Dinophyta_X	0.06	0.04	0.01	0
Discoba_XX	0.3	0.09	0.09	0
Elardia	0.02	0	0	0
Embryophyceae	2.24	1.04	1.95	0.39
Endomyxa	0.01	0.01	0	0
Endomyxa-Gromiidea	0	0	0	0.01
Endomyxa-Phytomyxea	0.03	0	0	0
Euglenida	0.05	0	0.08	0
Eumycetozoa_X	0.1	0.06	0.12	0
Eustigmatophyceae	0.08	0.04	0.08	0.01
Filasterea_X	0	0.01	0	0
Filosa-Granofilosea	6.3	2.4	0.29	0.24
Filosa-Imbricatea	0.2	0.05	0.03	0.07
Filosa-Sarcomonadea	1.44	0.67	1.46	0.94
Filosa-Thecofilosea	0.23	0.07	0.09	0.41
Flabellinia	0.48	0.35	0.84	0.18
Florideophyceae	0	0.01	0.01	0
Foraminifera_X	1	0.57	1.41	0.19
Fungi_X	1.23	0.86	1.42	0.81
Gastrotricha	0	0	0.34	0
Globothalamea	0.49	0.41	0.54	0.11
Gregarinomorphea	0.53	0.41	0.09	0.08
Gyrista_X	3.37	3.89	7.38	6.01
Haptophyta_XX	0.71	0.63	0.64	0.01
Heterolobosea	0	0.03	0.04	0
Heterotrichea	0	0	0.02	0
Hyphochytriomyceta	0.14	0	0.12	0.07
Ichthyophonida	0.06	0.03	0.13	0.03
Kathablepharidea	46.74	27.38	49.02	27.62
Kinetoplastea	0.02	0.06	0.02	0.04
Klebsormidiophyceae	1.78	0.93	0.81	0.14
Litostomatea	0.03	0.01	0.04	0
Mamiellophyceae	1.05	1.54	2.4	2.94
Mediophyceae	144.27	65.55	138.17	2.5
Metazoa_X	0.8	1.48	0.09	0.09
MOCH-2	0.01	0	0	0
MOCH-4	0.02	0	0	0
Mollusca	0.24	0.17	0.03	0.23
Monothalamids	0.28	0.29	0.64	0.08
Mucoromycota	0.27	0.31	0.28	0.34
Myxogastria_Fuscisporidia	0.02	0.01	0	0
Nebulidea	0	0.01	0	0
Nematoda	0.16	0	0.03	0.01
Noctilucophyceae	0	0	0.01	0
Novel-clade-10-12	0.11	0	0.2	0.04
Nucleariidea	0.02	0.04	0.01	0
Oligohymenophorea	0.1	0.03	0.1	0.04
Opalozoa	3.25	5.25	4.02	6.57
Opisthosporidia	0.1	0.12	0.04	0.01
Unclassified Dinoflagellata	43.77	41.23	34.47	6.55
Other Gyrista	32.9	19.47	20.59	5.3
Other TSAR	17.73	15.47	10.67	3.76
Pavlovophyceae	1.57	3.32	2.04	2.96
Pedinophyceae	0.01	0	0	0
Pelagophyceae	0.09	0.01	0.01	0
Perkinsea_X	0	0	0.01	0
Perkinsida	0.09	0.54	0.12	0.94
Peronosporomycetes	0.41	0.16	0.27	0.18
Phaeophyceae	0.16	0.01	0.09	0.05
Phyllopharyngea	0	0.01	0.03	0
Picocystophyceae	0.01	0	0.02	0
Pirsoniales	0	0.01	0	0
Plagiopylea	0	0.01	0	0
Platyhelminthes	57.23	28.44	24.47	5.55
Pluriformea_X	0	0.01	0	0
Porifera	0.13	0.06	0.13	0.05
Porphyridiophyceae	0	0	0.01	0
Preaxostyla_X	0.01	0.03	0	0
Prostomatea	1.93	0.87	0.3	0.19
Prostomatea_1	0.19	0.1	0.1	0
Prostomatea_3	0.02	0.02	0	0
Prymnesiophyceae	27.7	74.96	133.37	284.73
Pterocystida	0.75	0.18	0.4	0.05
Pyramimonadophyceae	0.06	0.09	0.07	0.03
RAD-B	0	0	0	0.16
Raphidophyceae	1.26	0.87	0.99	0.22
Rappephyceae	0.02	0.03	0.03	0
Rhodellophyceae	0.01	0	0	0.01
Rhodophyta_XX	0.01	0.06	0	0
Rigifilida_XX	0.01	0	0	0
Rotifera	2.23	3.44	1.2	0.08
Rotosphaerida_X	0	0.01	0.02	0.03
Rozellomycota	0.67	0.89	0.39	0.46
Sagenista	0.09	0.03	0.06	0.03
Sainouroidea	0.01	0	0	0
Schizocladiophyceae	0.02	0	0	0
Spirotrichea	0.54	0.97	1.46	0.37
Stramenopiles_XX	0.07	0.03	0.04	0
Stygamoebida	0.01	0	0	0
Synchromophyceae	0.02	0	0	0
Syndiniales	16.6	14.91	8.77	1.33
Telonemia_XX	0.09	0.14	0.31	0.05
Trebouxiophyceae	46.71	16.18	12.11	2.16
Tubothalamea	0.01	0.03	0.02	0
Ulvophyceae	0.75	0.46	0.64	0.22
Unidentified Eukaryotes	85.06	79.09	81.79	36.52
Variosea	0.06	0.17	0.01	0
Xanthophyceae	0.07	0.07	0.13	0.01
Zoopagomycota	0.07	0.07	0.06	0
Zygnemophyceae	9.9	2.92	1.43	0.37
