## Supplementary material for "Single-cell-resolved natural giant virus infections reveal conserved protist immunity": Data S7

barcode	genome	host	count
AAACCGCTCGAGTTGC.Alps5	AIL3.53	Dinophyceae	86
AAACGATGTCAGGCTC.Alps5	APESAF_bin.119	Chlorophyceae	29
AAATGGGCAATTCGCC.Alps5	AIL3.53	Dinophyceae	49
AACCAAGGTGCACGTC.Alps2	AIL3.53	Dinophyceae	5
AACCCAATCACCCTAT.Alps5	AIL3.53	Dinophyceae	111
AAGCCGGGTTCGGGCT.Alps5	AIL3.53	Dinophyceae	79
AATCCCAAGGATAGAC.Alps2	AIL3.53	Dinophyceae	146
AATCGGCTCTGGATGC.Alps5	AIL3.217	Opalozoa	177
AATGAACGTTGTCTGG.Alps5	AIL3.4	Chrysophyceae	47
AATGGATGTTAGCTGT.Alps5	AIL3.53	Dinophyceae	61
ACAACCTGTGCAGTAA.Alps5	AIL3.4	Chrysophyceae	221
ACACCAATCGATGTAT.Alps2	AIL3.53	Dinophyceae	64
ACACTAGTCATGCCGG.Alps5	IMGM3300007560_BIN99.fna	Dinophyceae	7
ACCATTGAGGTCATTG.Alps5	AIL3.217	Opalozoa	44
ACCTCTTAGCATAGTT.Alps2	AIL3.4	Chrysophyceae	204
ACGATGGAGGATTCAT.Alps2	AIL3.53	Dinophyceae	80
ACGTGGTTCCGGTATA.Alps2	AIL3.4	Chrysophyceae	50
ACTCACAAGTCAGCGT.Alps5	GKS7_MB2.32	Chlorophyceae	44
AGAAGGGGTTGGACGG.Alps5	AIL3.4	Chlorophyceae	6
AGACTTACATCCGTCG.Alps2	GKS1_MB2.111	Dinophyceae	22
AGCCGATTCACCTAAG.Alps5	AIL3.53	Dinophyceae	114
AGCCGATTCACTCGTT.Alps5	AIL3.53	Dinophyceae	40
AGCGACAAGAAGCAAC.Alps5	AIL3.53	Dinophyceae	155
AGGCGTTTCAATCGCA.Alps5	AIL3.4	Chrysophyceae	209
AGTCCCTCAGTACCTC.Alps2	AIL3.53	Dinophyceae	67
AGTCCCTCATAGACAC.Alps5	AIL3.53	Dinophyceae	5
AGTGCATCAAGTCCCT.Alps5	AIL3.53	Dinophyceae	109
AGTGCTTGTAAGGTGC.Alps5	AIL3.53	Dinophyceae	32
AGTGTAAAGTAAGTGA.Alps2	AIL3.53	Dinophyceae	32
ATAGCGAGTTAGTGGA.Alps5	TPES_MB2.65	Kathablepharidea	5
ATATCCCTCGCGATAC.Alps5	AIL3.4	Dinophyceae	63
ATCCCCATCCGTGGAT.Alps2	TPES_MB2.65	Kathablepharidea	5
ATCGTTGAGTAAGCAA.Alps5	GKS7_MB2.32	Dinophyceae	50
ATTACGTAGCGATACC.Alps5	AIL3.4	Dinophyceae	235
CAAGCGCCACAAGGAA.Alps5	AIL3.53	Dinophyceae	134
CAAGTAAAGTAGAGGT.Alps2	bin_7145.fna	Opalozoa	7
CAAGTAAAGTAGAGGT.Alps2	AIL3.61	Opalozoa	5
CAAGTGAGTTCACTGG.Alps5	AIL3.53	Dinophyceae	184
CAATCCCCAACCCGAA.Alps5	GKS6_MB2.93	Chrysophyceae	5
CACCGCAAGTGTCAAT.Alps2	AIL3.4	Chrysophyceae	134
CACGAGGGTGAGCCGA.Alps5	TPES_MB2.65	Dinophyceae	7
CAGCAATCATGACCAG.Alps2	AIL3.4	Chrysophyceae	350
CAGTAGCTCAGGACGA.Alps5	APESAF_bin.119	Chlorophyceae	31
CATACCTTCCCGCTGT.Alps2	AIL3.4	Bacillariophyceae	48
CCAATATAGTGCAACC.Alps2	AIL3.4	Chrysophyceae	136
CCATCATTCGTAATGT.Alps2	AIL3.53	Dinophyceae	22
CCTACAGGTGGCTCAC.Alps2	APESAF_bin.119	Chlorophyceae	41
CCTCTCAAGGGGATAT.Alps2	AIL3.4	Chrysophyceae	41
CCTCTTGAGGATACTT.Alps5	AIL3.53	Dinophyceae	61
CGAACCACAGGACATT.Alps5	AIL3.53	Dinophyceae	266
CGACTATGTAAGCTGA.Alps5	AIL3.4	Chrysophyceae	195
CGATTAACATTACCTG.Alps5	AIL3.53	Dinophyceae	6
CGCAGTTAGGTCGTAC.Alps5	AIL3.53	Dinophyceae	6
CGCGGTTGTAAGTTCC.Alps2	AIL3.53	Dinophyceae	58
CGGCTAGTCATGGTGC.Alps5	AIL3.53	Dinophyceae	182
CGGCTCAAGTTGCCGG.Alps2	AIL3.53	Dinophyceae	6
CGGTGAGGTTTGACGT.Alps5	AIL3.53	Dinophyceae	106
CGTATGATCCCTGATT.Alps5	AIL3.53	Dinophyceae	103
CGTGCTAGTCTAGCCA.Alps5	AIL3.53	Dinophyceae	115
CGTTACTTCTCACAGA.Alps5	AIL3.53	Dinophyceae	144
CGTTCCGCAAGTGCTG.Alps5	APESAF_bin.37	Chrysophyceae	12
CTAAAGCCAATTCGGG.Alps2	AIL3.53	Dinophyceae	38
CTACGGGTCGAACCGT.Alps5	AIL3.53	Dinophyceae	17
CTACTCACAGCCTACT.Alps5	AIL3.53	Dinophyceae	173
CTATCGTTCGCTTCCA.Alps2	AIL3.53	Dinophyceae	73
CTATTCGCAACATAGC.Alps2	IMGM3300007560_BIN99.fna	Dinophyceae	6
CTCACACCAGGGACAG.Alps5	AIL3.217	Dinophyceae	18
CTCGGCAAGCTAACTG.Alps2	AIL3.53	Dinophyceae	72
CTGCCTATCGTACGGT.Alps5	AIL3.4	Chrysophyceae	192
CTGCTCTGTAATGAGT.Alps5	TPES_MB2.65	Bacillariophyceae	11
CTTATGGAGCTACCAA.Alps5	AIL3.53	Dinophyceae	49
CTTATCGCAATCATAG.Alps5	AIL3.4	Chrysophyceae	63
CTTCTCCTCTATCGTC.Alps2	AIL3.53	Dinophyceae	88
GCATAGCTCACCTTCG.Alps5	GKS6_MB2.93	Chrysophyceae	5
GCATGTCAGGTACGAG.Alps5	AIL3.4	Chrysophyceae	189
GCCATAGCACAAGCTG.Alps5	AIL3.4	Dinophyceae	128
GCCTGATAGGTAGGCA.Alps5	TPES_MB2.65	Kathablepharidea	23
GCGAGGTAGCGATGTC.Alps5	AIL3.53	Chrysophyceae	129
GCGTGAAAGGTTGGTC.Alps5	AIL3.53	Dinophyceae	46
GCTCCATCACAGGGCT.Alps2	AIL3.53	Dinophyceae	28
GCTCCTGCAACCTCAC.Alps2	AIL3.53	Dinophyceae	198
GCTTAATAGGTTGATT.Alps5	GKS7_MB2.32	Dinophyceae	15
GCTTGCCTCCTGATAG.Alps5	AIL3.4	Bacillariophyceae	9
GGAATCTCAGGACATT.Alps5	AIL3.4	Chrysophyceae	185
GGCGTTGTCGACATAT.Alps2	AIL3.53	Dinophyceae	161
GGCTGGTCATCCGTTA.Alps5	bin_7145.fna	Opalozoa	22
GGCTGGTCATCCGTTA.Alps5	AIL3.61	Opalozoa	18
GGGACGTAGTAGTTCG.Alps5	AIL3.53	Dinophyceae	171
GGGACGTAGTAGTTCG.Alps5	GKS6_MB2.19	Dinophyceae	5
GGGTAAGTCAGCTACA.Alps5	AIL3.4	Chrysophyceae	54
GGGTACTTCCGCGTAG.Alps5	AIL3.4	Chrysophyceae	155
GGTCATTGTCTAAGGA.Alps2	AIL3.53	Dinophyceae	24
GGTCTAGCACTCAAGG.Alps5	TPES_MB2.65	Kathablepharidea	5
GGTGACTTCGCGTGAT.Alps2	AIL3.4	Chrysophyceae	90
GTACTAGTCTATGTGG.Alps5	AIL3.4	Chrysophyceae	126
GTAGCCACAAGGTGAA.Alps2	AIL3.61	Opalozoa	18
GTAGCCACAAGGTGAA.Alps2	bin_7145.fna	Opalozoa	45
GTATGAGGTATGTGGA.Alps5	AIL3.53	Dinophyceae	6
GTATGGGAGTAGAGAC.Alps2	AIL3.4	Chrysophyceae	207
GTCCCGAAGGGGTAGC.Alps5	AIL3.53	Dinophyceae	26
GTCTAACGTCAATGTC.Alps5	IMGM3300007560_BIN99.fna	Dinophyceae	9
GTCTACCCACAACCGA.Alps5	AIL3.53	Dinophyceae	91
GTGATATTCCGTGGCA.Alps5	AIL3.53	Dinophyceae	26
GTGGATTCAGCCATAG.Alps2	IMGM3300032229_BIN161.fna	Dinophyceae	6
GTTATCAGTTAGCTTA.Alps5	AIL3.4	Chrysophyceae	232
GTTCATTCATCACTTG.Alps5	AIL3.4	Chrysophyceae	257
TAACGGTCAAGCCATG.Alps2	GKS6_MB2.93	Chrysophyceae	5
TAATCACAGTGATTAC.Alps5	AIL3.4	Chrysophyceae	143
TAATCCTCAGGACTAT.Alps5	AIL3.53	Dinophyceae	8
TAATGGTTCCATGAAT.Alps5	AIL3.217	Opalozoa	141
TACCAGGCAACCTGGA.Alps5	AIL3.4	Chrysophyceae	90
TACGCCTCAAGCATGT.Alps2	APESAF_bin.134	Chrysophyceae	15
TACTATGGTGGCGCAA.Alps2	AIL3.53	Dinophyceae	22
TACTGCAAGCAACTCA.Alps5	AIL3.53	Dinophyceae	51
TAGGGTTCAGGGATGG.Alps5	APESAF_bin.119	Chlorophyceae	36
TAGGTAGGTAAGGACC.Alps5	AIL3.217	Opalozoa	85
TAGTCCTTCATCACAG.Alps5	bin_7145.fna	Opalozoa	65
TAGTCCTTCATCACAG.Alps5	AIL3.61	Opalozoa	37
TATCACCTCGTTCATC.Alps2	AIL3.4	Chrysophyceae	15
TATCATGGTCAAGTTC.Alps5	AIL3.217	Opalozoa	163
TATCGGGCATCCTTAG.Alps5	TPES_MB2.65	Kathablepharidea	37
TATGCCCCAAGCTAAC.Alps5	AIL3.53	Dinophyceae	32
TATGCCCCACATACTT.Alps5	TPES_MB2.81	Chrysophyceae	29
TATGCCCCACATACTT.Alps5	S7_00638_GV.fna	Chrysophyceae	22
TATGCCCCACATACTT.Alps5	S5_00118_GV.fna	Chrysophyceae	41
TATGCCCCACATACTT.Alps5	S2_00124_GV.fna	Chrysophyceae	16
TATGGGTCATAGATGC.Alps2	GKS8_MB2.13	Chrysophyceae	15
TCACCATTCGCTCATT.Alps5	AIL3.53	Kathablepharidea	5
TCACGTCCAAATCCTT.Alps5	AIL3.53	Dinophyceae	35
TCATAACAGTAGGTCC.Alps5	AIL3.53	Dinophyceae	47
TCCATAAGTTATCGGT.Alps5	TPES_MB2.65	Kathablepharidea	18
TCCTGGTCAGGATACT.Alps5	AIL3.53	Dinophyceae	53
TCGATTGAGGTATCCA.Alps5	AIL3.4	Chrysophyceae	97
TCGGGGTCAAATCGGT.Alps2	TPES_MB2.65	Chrysophyceae	18
TCGTAATAGGTACAGG.Alps5	AIL3.217	Opalozoa	147
TCTACATCAAACCGTG.Alps5	AIL3.53	Dinophyceae	166
TCTCCCAAGTGCTCGG.Alps5	TPES_MB2.65	Mediophyceae	7
TGAGCTGCAAGCGTTG.Alps5	AIL3.53	Dinophyceae	109
TGAGGTAGTAACCGAA.Alps2	AIL3.53	Dinophyceae	16
TGAGTCTGTCAACCCA.Alps5	AIL3.53	Dinophyceae	66
TGATGGCTCGAGTCCG.Alps5	AIL3.53	Dinophyceae	196
TGCCTAAAGAAGGTGT.Alps2	AIL3.53	Dinophyceae	45
TGCGGGTCACAGCGGT.Alps2	IMGM3300007560_BIN99.fna	Dinophyceae	7
TGGCTCAGTTCCTGCT.Alps5	AIL3.53	Dinophyceae	5
TGGTTTAGTAAGGTAT.Alps5	AIL3.53	Dinophyceae	34
TGTAAGCCAGGCTACA.Alps5	IMGM3300007560_BIN99.fna	Dinophyceae	5
TGTATTCCATCCAATT.Alps5	AIL3.53	Dinophyceae	9
TGTCCCTGTGCAGTCC.Alps5	AIL3.53	Dinophyceae	18
