## Supplementary material for "Single-cell-resolved natural giant virus infections reveal conserved protist immunity": Data S3

class	Predicted_Order	Freq
Bacillariophyceae	Imitervirales	2
Bangiophyceae	Pandoravirales	12
Bigyra	Pandoravirales	2
Chlorophyceae	Imitervirales	7
Chrysophyceae	Imitervirales	17
Chrysophyceae	Pandoravirales	3
Cryptophyceae	Imitervirales	2
Discosea	Imitervirales	3
Discosea	Pandoravirales	5
Eumycetozoa	Imitervirales	7
Eumycetozoa	Pandoravirales	11
Evosea	Imitervirales	3
Glomeromycetes	Asfuvirales	2
Haptophyta	Pandoravirales	9
Oomycota	Imitervirales	5
Synurophyceae	Imitervirales	3
Variosea	Imitervirales	3
