## Supplementary material for "Single-cell-resolved natural giant virus infections reveal conserved protist immunity": Data S2

class	N	percentage
Bacillariophyceae	319	6.65
Bigyra	72	1.5
Choanoflagellata	85	1.77
Chrysophyceae	2073	43.2
Conoidasida	125	2.6
Discosea	96	2
Euglenida	94	1.96
Other Eukaryotes	347	7.23
Eumycetozoa	474	9.88
Evosea	116	2.42
Filasterea	186	3.88
Fragilariophyceae	147	3.06
Oomycota	75	1.56
Parablepharismea	56	1.17
Pyramimonadophyceae	98	2.04
Synurophyceae	198	4.13
Trebouxiophyceae	70	1.46
Variosea	111	2.31
Xanthophyceae	57	1.19
